# Exploiting gene expression profiles of circulating extracellular vesicles for breast cancer detection

**DOI:** 10.1101/2024.05.09.593454

**Authors:** Aritra Gupta, Rosina Ahmed, Sanjit Agarwal, Geetashree Mukherjee, Kartiki V. Desai

## Abstract

**Background:** Liquid biopsy-based biomarkers offer several advantages since they are minimally invasive, can be useful in longitudinal monitoring of the disease and have higher patient compliance. We hypothesize that RNA content of circulating EVs differs in breast cancer patients and healthy women. EV RNAs may provide an opportunity to diagnose, detect subtypes and metastatic states.

**Experimental Design:** RNA-seq analysis and qRT-PCR from matched tumor biopsy, circulating EVs from breast cancer patients (EV-C) and healthy donors (EV-H) was performed to find genes that discriminate between these groups.

**Results:** EV-C to EV-H comparison yielded 320 DEGs (adjusted *p* value ≤0.05) enriched for cancer related pathways like Myc, Reactive oxygen species, and Angiogenesis. Allograft rejection and Interferon pathway genes were over-represented in the cancer group. Top 6 genes were validated by qRT-PCR in a validation cohort. 5 genes consistently and correctly classified cancer and healthy groups. An independent set of 374 and 640 DEGs could segregate ER positive/ER negative and non-metastatic versus metastatic samples, respectively. EVs from metastatic samples had higher variability in gene expression patterns whereas those from non-metastatic samples showed better correlation. Ability of 4 genes to classify metastases state was explored.

**Conclusion:** We report five EV RNAs that can be used to diagnose breast cancer in a subtype independent manner. Initial analysis indicates that EV RNA content differs based on subtype specificity and metastasis status.
