## Supplementary Table 1 for "Exploiting gene expression profiles of circulating extracellular vesicles for breast cancer detection"

### Sheet: Sheet1
	EXPLORATORY COHORT
	Patient ID Tumor	Patient ID Serum	ER	PR	HER2	Metastatic (Y/N)	Node (Positive/Negative)
	T168	E168	Negative	Negative	Positive	N	NA
	T176	E176	Positive	Positive	Positive	Y (bone)
	T177	E177	Negative	Negative	Positive	Y (liver)
	T181	E181	Positive	Negative	Negative	N	0
	T183	E183	Negative	Positive	Negative	N	0
	T189	E189	Negative	Negative	Equivocal (Negative)	N	NA
	T197	E197	Negative	Positive	Negative	N	0
	T198	E198	Positive	Positive	Equivocal (Negative)	N	0
	T204	E204	Positive	Positive	Equivocal (Positive)	Y (bone)
	T202	E202	Positive	Negative	Equivocal (Positive)	N	1
	T207	E207	Negative	Negative	UnkNwn	N	NA
	T211	E211	Positive	Negative	Positive	N	NA
	T229	E229	Negative	Positive	Positive	N	NA
	T232	E232	Positive	Positive	Negative	Y (Lungs)
	T233	E233	Positive	Positive	Negative	N	0
	T236	E236	Negative	Negative	Positive	N	NA
	T222	E222	Positive	Negative	Negative	N	NA
	T237	E237	Negative	Positive	Positive	N	0
	T245	E245	Negative	Negative	Positive	N	NA
	T247	E247	Positive	Positive	Positive	N	NA
	T248	E248	Negative	Negative	Negative	N	NA
	T252	E252	Positive	Positive	Negative	N	1
	T258	E258	Negative	Negative	Negative	Y (Rib)
	T265	E265	Positive	Positive	Equivocal (Negative)	Y (bone)
	T266	E266	Positive	Negative	Negative	Y (Liver Ndal and Bones)
	T263	E263	Negative	Negative	Negative	N	NA
	T278	E278	Positive	Negative	Negative	N	NA
	T282	E282	Negative	Negative	Positive	N	NA
	VALIDATION COHORT
	Patient ID	Metastatic (Y/N)
	E243	N
	E274	N
	E277	N
	E290	N
	E301	Y
	E320	Y
	E322	Y
	E349	Y
	E371	Y
	E396	Y
