## Supplementary Table 2 for "Exploiting gene expression profiles of circulating extracellular vesicles for breast cancer detection"

### Sheet: Sheet1
Gene	Primer
NCOA4F	GCTTGCTATTGGTGGAGTTCTCC
NCOA4R	GCCATACCTCACGGCTTCTAAG
H2AZ1F	GCAACTTGCTATTCGTGGAGATG
H2AZ1R	CAGGCATCCTTTAGACAGTCTTC
CLIC1 F	CCTGCTGTATGGCACTGAAGTG
CLIC1 R	GCTGTGTTGGACTCAGGGTTCA
RAC2 F	CAGCCAATGTGATGGTGGACAG
RAC2 R	GGAGAAGCAGATGAGGAAGACG
PDAP1 F	GAAGACAGAGCAAGCCAAGGCT
PDAP1 R	CGTTTTCCTGACAATGTGGCATC
MYL12B F	CTGACCATGTTTGGTGAGAAGTTA
MYL12B R	GGTTGTCAGCAGCTCTCTTAGG
PI3F	CGCTGCTTGAAAGATACTGACTG
PI3R	ACGGCACAGGTGCAGCAAGGA
TNFRSF1AF	CCGCTTCAGAAAACCACCTCAG
TNFRSF1AR	ATGCCGGTACTGGTTCTTCCTG
INAFM1F	GCCGTGTACTACGGTCTCATCT
INAFM1R	CAGGAGAGGGAGGCAGCGGC
SASH3F	CCTATGACCACGACTCGCTGAA
SASH3R	GAAAGAGCCCACCTTGCCATTG
