## Supplementary Table 3 for "Exploiting gene expression profiles of circulating extracellular vesicles for breast cancer detection"

### Sheet: EV set
Serial Number	GeneID	Gene Name	logFC	P.Value	adj.P.Val
1	ENSG00000204525.18	HLA-C	8.9557	1.56842e-10	2.9204e-06
2	ENSG00000137575.12	SDCBP	8.37375	9.72373e-10	9.05279e-06
3	ENSG00000266412.6	NCOA4	8.45706	9.54238e-09	5.85674e-05
4	ENSG00000102879.16	CORO1A	7.72049	1.25816e-08	5.85674e-05
5	ENSG00000213719.8	CLIC1	7.95816	3.13673e-08	0.000116812
6	ENSG00000128340.15	RAC2	7.28399	6.25651e-08	0.000179483
7	ENSG00000232187.1	NA	7.25205	7.51921e-08	0.000179483
8	ENSG00000164032.12	H2AZ1	7.1872	9.13545e-08	0.000179483
9	ENSG00000106244.13	PDAP1	7.58098	9.19802e-08	0.000179483
10	ENSG00000118680.14	MYL12B	7.45122	9.63928e-08	0.000179483
11	ENSG00000198736.13	MSRB1	7.03401	1.6753e-07	0.000283583
12	ENSG00000278828.2	H3C10	6.89188	2.79963e-07	0.000417666
13	ENSG00000172757.13	CFL1	7.56936	2.91604e-07	0.000417666
14	ENSG00000008517.19	IL32	6.83666	3.26015e-07	0.0004336
15	ENSG00000064601.21	CTSA	7.4465	3.63759e-07	0.000451546
16	ENSG00000095303.17	PTGS1	7.02564	4.0425e-07	0.000470446
17	ENSG00000129968.17	ABHD17A	6.72992	4.67128e-07	0.000511643
18	ENSG00000130592.17	LSP1	6.91706	6.17029e-07	0.000638282
19	ENSG00000175567.11	UCP2	6.58287	8.10031e-07	0.000786118
20	ENSG00000167476.10	JSRP1	7.05871	8.58553e-07	0.000786118
21	ENSG00000146540.15	C7orf50	6.55219	8.86599e-07	0.000786118
22	ENSG00000123416.15	TUBA1B	6.86429	1.21841e-06	0.000989495
23	ENSG00000143774.17	GUK1	7.12061	1.24105e-06	0.000989495
24	ENSG00000159840.16	ZYX	6.87951	1.31844e-06	0.000989495
25	ENSG00000206503.13	HLA-A	6.45455	1.32854e-06	0.000989495
26	ENSG00000170315.14	UBB	7.7002	1.51109e-06	0.00108217
27	ENSG00000102804.15	TSC22D1	6.36623	2.67405e-06	0.00180846
28	ENSG00000156587.16	UBE2L6	6.23786	2.71949e-06	0.00180846
29	ENSG00000114353.17	GNAI2	6.57882	3.20372e-06	0.00203862
30	ENSG00000136490.9	LIMD2	6.37174	3.28456e-06	0.00203862
31	ENSG00000160888.7	IER2	6.24447	3.58247e-06	0.0021487
32	ENSG00000146859.6	TMEM140	6.14345	3.73644e-06	0.0021487
33	ENSG00000184113.10	CLDN5	6.1283	3.86131e-06	0.0021487
34	ENSG00000149781.13	FERMT3	6.13136	3.92351e-06	0.0021487
35	ENSG00000269968.1	NA	6.61891	4.21175e-06	0.00216996
36	ENSG00000289130.1	NA	6.12281	4.28483e-06	0.00216996
37	ENSG00000240342.3	RPS2P5	6.10086	4.31196e-06	0.00216996
38	ENSG00000146904.9	EPHA1	6.04966	5.01806e-06	0.0024354
39	ENSG00000162511.8	LAPTM5	6.17479	5.101e-06	0.0024354
40	ENSG00000225630.1	MTND2P28	6.23215	5.49797e-06	0.0025593
41	ENSG00000169704.5	GP9	6.02251	5.73553e-06	0.00260477
42	ENSG00000100664.11	EIF5	5.99573	6.03155e-06	0.00261854
43	ENSG00000133574.10	GIMAP4	6.06204	6.19649e-06	0.00261854
44	ENSG00000087074.8	PPP1R15A	5.98859	6.24446e-06	0.00261854
45	ENSG00000110077.15	MS4A6A	5.98381	6.32838e-06	0.00261854
46	ENSG00000169714.17	CNBP	6.29393	6.58056e-06	0.00266369
47	ENSG00000144746.7	ARL6IP5	6.0054	7.4471e-06	0.00292805
48	ENSG00000116670.15	MAD2L2	5.92982	7.54813e-06	0.00292805
49	ENSG00000019582.17	CD74	6.53962	7.71815e-06	0.0029329
50	ENSG00000226564.1	NA	5.90852	8.25836e-06	0.00307541
51	ENSG00000198830.11	HMGN2	6.33999	8.99777e-06	0.00328507
52	ENSG00000283787.2	NA	5.8613	9.56838e-06	0.00342609
53	ENSG00000172543.9	CTSW	5.85502	9.75204e-06	0.00342609
54	ENSG00000171552.14	BCL2L1	5.79357	1.16666e-05	0.0040078
55	ENSG00000229754.1	NA	5.79371	1.19079e-05	0.0040078
56	ENSG00000157514.18	TSC22D3	6.30976	1.20535e-05	0.0040078
57	ENSG00000102898.12	NUTF2	5.76873	1.29854e-05	0.00415606
58	ENSG00000000938.13	FGR	5.76847	1.30884e-05	0.00415606
59	ENSG00000196923.14	PDLIM7	5.76156	1.3169e-05	0.00415606
60	ENSG00000132383.12	RPA1	5.74791	1.37005e-05	0.00425172
61	ENSG00000136156.15	ITM2B	6.37858	1.46271e-05	0.00440414
62	ENSG00000211592.8	IGKC	5.99709	1.46647e-05	0.00440414
63	ENSG00000066336.12	SPI1	5.7071	1.58524e-05	0.00468527
64	ENSG00000129355.7	CDKN2D	6.01383	1.66603e-05	0.00476756
65	ENSG00000013306.16	SLC25A39	6.37478	1.6786e-05	0.00476756
66	ENSG00000182809.11	CRIP2	5.68587	1.6899e-05	0.00476756
67	ENSG00000081154.12	PCNP	5.80511	1.71563e-05	0.0047679
68	ENSG00000101856.10	PGRMC1	5.66677	1.84029e-05	0.00503914
69	ENSG00000198055.11	GRK6	5.64657	1.92838e-05	0.00511175
70	ENSG00000128272.18	ATF4	5.64108	1.96528e-05	0.00511175
71	ENSG00000223865.11	HLA-DPB1	5.6999	1.97519e-05	0.00511175
72	ENSG00000112576.13	CCND3	6.19342	1.97662e-05	0.00511175
73	ENSG00000123144.11	TRIR	5.90377	2.04858e-05	0.00522529
74	ENSG00000133872.14	SARAF	5.6228	2.09378e-05	0.00526839
75	ENSG00000150459.12	SAP18	5.92989	2.31546e-05	0.00569422
76	ENSG00000146386.8	ABRACL	5.58589	2.329e-05	0.00569422
77	ENSG00000105701.16	FKBP8	5.74479	2.35475e-05	0.00569422
78	ENSG00000149932.17	TMEM219	5.93267	2.46316e-05	0.00580499
79	ENSG00000099622.14	CIRBP	5.5629	2.4872e-05	0.00580499
80	ENSG00000174444.15	RPL4	5.72532	2.49409e-05	0.00580499
81	ENSG00000111786.9	SRSF9	5.54521	2.68297e-05	0.00616751
82	ENSG00000133742.14	CA1	5.98824	2.72785e-05	0.00619422
83	ENSG00000142634.13	EFHD2	5.94451	2.81704e-05	0.00631966
84	ENSG00000150991.16	UBC	6.21908	2.99724e-05	0.00664389
85	ENSG00000117410.14	ATP6V0B	5.94531	3.14565e-05	0.00689083
86	ENSG00000169230.10	PRELID1	6.03621	3.30956e-05	0.00716558
87	ENSG00000137752.24	CASP1	5.45181	3.61182e-05	0.00773013
88	ENSG00000117592.9	PRDX6	5.4925	3.79134e-05	0.00802212
89	ENSG00000134686.20	PHC2	5.39686	4.24364e-05	0.00887827
90	ENSG00000012779.12	ALOX5	5.38716	4.38462e-05	0.00899603
91	ENSG00000175463.12	TBC1D10C	5.48612	4.39655e-05	0.00899603
92	ENSG00000225663.8	MCRIP1	5.36561	4.67339e-05	0.00945853
93	ENSG00000271581.1	NA	5.36573	4.73125e-05	0.00947268
94	ENSG00000135486.19	HNRNPA1	5.41094	4.82131e-05	0.0095503
95	ENSG00000204287.14	HLA-DRA	5.34441	5.39671e-05	0.0105775
96	ENSG00000005022.6	SLC25A5	5.30254	5.70389e-05	0.0110632
97	ENSG00000143761.16	ARF1	5.6465	5.86781e-05	0.0112638
98	ENSG00000272742.1	NA	5.35441	5.95447e-05	0.0113135
99	ENSG00000084207.18	GSTP1	5.64688	6.11423e-05	0.0114997
100	ENSG00000204136.12	GGTA1	5.27589	6.20501e-05	0.0115537
101	ENSG00000106153.13	CHCHD2	5.46621	6.61661e-05	0.0121981
102	ENSG00000088826.18	SMOX	5.48988	6.68746e-05	0.0122079
103	ENSG00000188229.6	TUBB4B	5.25322	6.88159e-05	0.0124078
104	ENSG00000166333.14	ILK	5.24537	6.93026e-05	0.0124078
105	ENSG00000131100.13	ATP6V1E1	5.26474	7.56406e-05	0.0133473
106	ENSG00000173020.11	GRK2	5.40991	7.59835e-05	0.0133473
107	ENSG00000114784.4	EIF1B	5.20288	7.78627e-05	0.0134755
108	ENSG00000170043.12	TRAPPC1	5.37846	7.81611e-05	0.0134755
109	ENSG00000255823.5	MTRNR2L8	5.28227	8.04653e-05	0.0137455
110	ENSG00000271984.1	NA	5.32779	8.1325e-05	0.0137633
111	ENSG00000117691.10	NENF	5.18649	8.20475e-05	0.0137633
112	ENSG00000107738.20	VSIR	5.47789	8.48811e-05	0.0141115
113	ENSG00000099817.12	POLR2E	5.71062	8.66097e-05	0.0142714
114	ENSG00000142168.15	SOD1	5.24368	9.25652e-05	0.0149945
115	ENSG00000173210.20	ABLIM3	5.14335	9.29068e-05	0.0149945
116	ENSG00000223361.5	FTH1P10	5.52948	9.34137e-05	0.0149945
117	ENSG00000184009.13	ACTG1	5.95626	9.46401e-05	0.0150615
118	ENSG00000113648.17	MACROH2A1	5.4078	9.56678e-05	0.0150961
119	ENSG00000149357.10	LAMTOR1	5.47971	9.82368e-05	0.0153712
120	ENSG00000168374.11	ARF4	5.12177	9.93743e-05	0.0154196
121	ENSG00000159720.13	ATP6V0D1	5.35541	0.000104655	0.0160549
122	ENSG00000227766.1	NA	5.10293	0.000105952	0.0160549
123	ENSG00000075415.15	SLC25A3	5.14911	0.000106055	0.0160549
124	ENSG00000176783.15	RUFY1	5.38294	0.000108173	0.0162434
125	ENSG00000102178.13	UBL4A	5.07987	0.000113684	0.0166801
126	ENSG00000112335.15	SNX3	5.24258	0.000113851	0.0166801
127	ENSG00000266094.8	RASSF5	5.07598	0.000114439	0.0166801
128	ENSG00000226608.3	NA	5.35431	0.000114664	0.0166801
129	ENSG00000101182.15	PSMA7	5.78291	0.000115653	0.0166935
130	ENSG00000172216.6	CEBPB	5.07387	0.000117163	0.0167119
131	ENSG00000141959.17	PFKL	5.06524	0.000118194	0.0167119
132	ENSG00000137210.14	TMEM14B	5.39355	0.000118473	0.0167119
133	ENSG00000185236.12	RAB11B	5.0578	0.000120823	0.0168109
134	ENSG00000159496.15	RGL4	5.10433	0.000120981	0.0168109
135	ENSG00000134996.12	OSTF1	5.09261	0.000126834	0.0174936
136	ENSG00000187699.10	C2orf88	5.2618	0.000128068	0.017534
137	ENSG00000136250.12	AOAH	5.03107	0.000130796	0.0177768
138	ENSG00000102760.13	RGCC	5.03171	0.00013262	0.0178437
139	ENSG00000185650.10	ZFP36L1	5.07266	0.000133205	0.0178437
140	ENSG00000189159.16	JPT1	5.10281	0.000138142	0.0183729
141	ENSG00000166710.22	B2M	7.16014	0.000143696	0.0189761
142	ENSG00000120129.6	DUSP1	5.74784	0.000148332	0.0192899
143	ENSG00000183283.16	DAZAP2	5.7107	0.000148923	0.0192899
144	ENSG00000165178.9	NCF1C	4.98914	0.000149181	0.0192899
145	ENSG00000167461.12	RAB8A	5.42454	0.000152426	0.0195736
146	ENSG00000204619.8	PPP1R11	4.97181	0.000156979	0.0199281
147	ENSG00000227507.3	LTB	5.17823	0.000157327	0.0199281
148	ENSG00000089009.16	RPL6	5.11962	0.000161413	0.0199904
149	ENSG00000182487.12	NCF1B	4.96019	0.000163165	0.0199904
150	ENSG00000233766.8	NA	4.95778	0.000163346	0.0199904
151	ENSG00000198668.14	CALM1	5.72683	0.000164079	0.0199904
152	ENSG00000158578.21	ALAS2	5.21991	0.000164101	0.0199904
153	ENSG00000183978.8	COA3	4.95507	0.00016426	0.0199904
154	ENSG00000076944.17	STXBP2	4.95321	0.000165665	0.0200304
155	ENSG00000163219.12	ARHGAP25	4.9924	0.000168574	0.0201466
156	ENSG00000167768.4	KRT1	4.94533	0.000168837	0.0201466
157	ENSG00000131759.18	RARA	4.94328	0.000170241	0.0201466
158	ENSG00000137161.18	CNPY3	5.02955	0.000170954	0.0201466
159	ENSG00000104765.16	BNIP3L	5.55558	0.000175443	0.0205456
160	ENSG00000204592.9	HLA-E	5.88794	0.00018007	0.0207255
161	ENSG00000077984.6	CST7	4.92596	0.000180114	0.0207255
162	ENSG00000165475.15	CRYL1	4.92423	0.000180318	0.0207255
163	ENSG00000214485.6	RPL7P1	4.91992	0.000182801	0.0208192
164	ENSG00000267469.1	NA	4.92002	0.00018337	0.0208192
165	ENSG00000164713.10	BRI3	4.91533	0.000184638	0.0208362
166	ENSG00000143119.14	CD53	5.0962	0.000186068	0.020871
167	ENSG00000167851.15	CD300A	4.9116	0.000187407	0.0208953
168	ENSG00000155115.7	GTF3C6	4.9099	0.000189622	0.0210164
169	ENSG00000170892.13	TSEN34	4.90285	0.000192076	0.021058
170	ENSG00000100365.16	NCF4	5.27274	0.000192259	0.021058
171	ENSG00000131408.15	NR1H2	4.90132	0.000193952	0.0211192
172	ENSG00000158517.16	NCF1	5.21446	0.000196544	0.021277
173	ENSG00000004455.17	AK2	4.88997	0.0001994	0.0214109
174	ENSG00000122862.5	SRGN	5.27258	0.000200081	0.0214109
175	ENSG00000261359.2	PYCARD-AS1	4.88093	0.000205675	0.0218838
176	ENSG00000183822.3	NCF4-AS1	4.87235	0.0002099	0.0221183
177	ENSG00000134453.16	RBM17	4.8716	0.000210597	0.0221183
178	ENSG00000104518.11	GSDMD	4.87042	0.000211443	0.0221183
179	ENSG00000256235.3	SMIM3	4.86359	0.000215938	0.0224623
180	ENSG00000102265.12	TIMP1	4.90664	0.000217218	0.02247
181	ENSG00000125952.20	MAX	5.55506	0.000218616	0.0224897
182	ENSG00000149600.12	COMMD7	4.85553	0.000221145	0.0226249
183	ENSG00000211772.11	TRBC2	5.09543	0.000227585	0.0231565
184	ENSG00000157734.14	SNX22	4.99055	0.000230091	0.0232843
185	ENSG00000197774.14	EME2	4.83886	0.000231741	0.0233244
186	ENSG00000185043.12	CIB1	4.83658	0.000234155	0.0233546
187	ENSG00000130522.6	JUND	4.88049	0.000234549	0.0233546
188	ENSG00000115758.13	ODC1	4.83258	0.000237717	0.0235441
189	ENSG00000188191.15	PRKAR1B	4.82364	0.000242074	0.023569
190	ENSG00000111644.8	ACRBP	5.4753	0.000243171	0.023569
191	ENSG00000111679.17	PTPN6	5.22772	0.000243442	0.023569
192	ENSG00000108798.9	ABI3	4.82199	0.000243882	0.023569
193	ENSG00000158717.11	RNF166	4.81947	0.000245369	0.023569
194	ENSG00000124098.10	FAM210B	4.90002	0.000245563	0.023569
195	ENSG00000042753.12	AP2S1	4.8132	0.000249761	0.0238489
196	ENSG00000076662.10	ICAM3	4.80535	0.000255847	0.0243055
197	ENSG00000116701.15	NCF2	5.03799	0.000257232	0.024313
198	ENSG00000167815.12	PRDX2	4.88288	0.000258671	0.0243255
199	ENSG00000167658.16	EEF2	4.79072	0.000266796	0.0248596
200	ENSG00000150977.11	RILPL2	4.83347	0.00026702	0.0248596
201	ENSG00000179889.20	PDXDC1	4.8655	0.000270039	0.0250156
202	ENSG00000168159.15	RNF187	4.77876	0.000276606	0.0253385
203	ENSG00000264235.6	MYL12-AS1	5.56693	0.000277441	0.0253385
204	ENSG00000172936.16	MYD88	4.77755	0.000279089	0.0253385
205	ENSG00000204261.9	PSMB8-AS1	4.81815	0.000279811	0.0253385
206	ENSG00000143226.15	FCGR2A	4.77428	0.00028033	0.0253385
207	ENSG00000211751.9	TRBC1	4.76619	0.000287182	0.0257637
208	ENSG00000167261.14	DPEP2	4.80696	0.0002878	0.0257637
209	ENSG00000163464.8	CXCR1	4.76287	0.000289898	0.0258153
210	ENSG00000144118.14	RALB	4.76142	0.00029115	0.0258153
211	ENSG00000026025.16	VIM	5.19981	0.00029553	0.0259925
212	ENSG00000179526.17	SHARPIN	4.8719	0.000295941	0.0259925
213	ENSG00000132475.10	H3-3B	5.70181	0.000298396	0.0260851
214	ENSG00000101608.13	MYL12A	5.66797	0.000313176	0.0272024
215	ENSG00000186469.9	GNG2	4.73257	0.000315275	0.0272024
216	ENSG00000205220.12	PSMB10	4.77444	0.00031556	0.0272024
217	ENSG00000184602.6	SNN	5.04063	0.000324226	0.0275498
218	ENSG00000146112.12	PPP1R18	4.72308	0.000324302	0.0275498
219	ENSG00000166681.14	BEX3	5.01198	0.000325602	0.0275498
220	ENSG00000008018.9	PSMB1	4.83689	0.000326215	0.0275498
221	ENSG00000136003.16	ISCU	5.09579	0.000326988	0.0275498
222	ENSG00000136717.15	BIN1	4.71531	0.000331418	0.0277973
223	ENSG00000189343.7	RPS2P46	4.70623	0.000340222	0.0284078
224	ENSG00000100979.15	PLTP	5.00651	0.000342936	0.0284637
225	ENSG00000104267.10	CA2	4.99722	0.00034395	0.0284637
226	ENSG00000175602.4	CCDC85B	4.69676	0.000350957	0.0289151
227	ENSG00000148450.13	MSRB2	4.68621	0.00036054	0.0295576
228	ENSG00000162366.8	PDZK1IP1	4.76655	0.000361929	0.0295576
229	ENSG00000105058.12	FAM32A	4.75806	0.000366137	0.0297706
230	ENSG00000234975.6	FTH1P2	4.87807	0.000370213	0.0298462
231	ENSG00000127125.9	PPCS	4.81768	0.000370273	0.0298462
232	ENSG00000122034.17	GTF3A	4.83836	0.000376058	0.0299887
233	ENSG00000185651.15	UBE2L3	4.66862	0.00037903	0.0299887
234	ENSG00000279641.1	NA	4.95107	0.00037954	0.0299887
235	ENSG00000160948.14	VPS28	4.66692	0.000381169	0.0299887
236	ENSG00000118900.15	UBN1	4.66619	0.000381674	0.0299887
237	ENSG00000065054.14	SLC9A3R2	4.74243	0.000382579	0.0299887
238	ENSG00000087191.13	PSMC5	4.6653	0.000383314	0.0299887
239	ENSG00000103194.16	USP10	4.92073	0.000395076	0.0307796
240	ENSG00000132819.17	RBM38	4.64738	0.000403898	0.0312716
241	ENSG00000103490.14	PYCARD	4.91238	0.000404751	0.0312716
242	ENSG00000106348.18	IMPDH1	4.82418	0.000408278	0.0314138
243	ENSG00000154813.10	DPH3	4.63646	0.000414964	0.0317968
244	ENSG00000179262.10	RAD23A	4.63423	0.000418005	0.0318986
245	ENSG00000132471.12	WBP2	4.95904	0.000431554	0.0327981
246	ENSG00000063046.18	EIF4B	4.61388	0.000442183	0.0334693
247	ENSG00000166848.7	TERF2IP	4.61319	0.000444277	0.0334916
248	ENSG00000151726.15	ACSL1	4.64959	0.000446572	0.0335289
249	ENSG00000143727.16	ACP1	4.60518	0.000453994	0.0338619
250	ENSG00000110719.10	TCIRG1	4.60488	0.000454645	0.0338619
251	ENSG00000211893.4	IGHG2	4.60054	0.00045984	0.0340503
252	ENSG00000239998.7	LILRA2	4.67253	0.000463454	0.0340503
253	ENSG00000180353.11	HCLS1	5.00317	0.000464118	0.0340503
254	ENSG00000114383.10	TUSC2	4.59694	0.000464488	0.0340503
255	ENSG00000177674.16	AGTRAP	4.82336	0.000473551	0.0344756
256	ENSG00000115128.7	SF3B6	4.58979	0.000473994	0.0344756
257	ENSG00000125971.17	DYNLRB1	4.5836	0.000482077	0.0348658
258	ENSG00000089063.15	TMEM230	4.72006	0.000483103	0.0348658
259	ENSG00000008516.18	MMP25	4.58064	0.000486235	0.0349564
260	ENSG00000100721.11	TCL1A	4.581	0.000489657	0.035067
261	ENSG00000179091.5	CYC1	4.79063	0.000493682	0.0352197
262	ENSG00000077549.19	CAPZB	5.14263	0.0004998	0.0355201
263	ENSG00000159674.12	SPON2	4.56872	0.000502842	0.0356004
264	ENSG00000171051.9	FPR1	4.78979	0.000505127	0.0356267
265	ENSG00000210151.2	MIR12136	4.56424	0.000508962	0.0357618
266	ENSG00000116288.13	PARK7	5.00862	0.000523497	0.0366448
267	ENSG00000117984.15	CTSD	4.54714	0.000534401	0.0372679
268	ENSG00000258424.1	NA	4.5428	0.000540996	0.0375871
269	ENSG00000119922.11	IFIT2	4.64545	0.000549174	0.0380135
270	ENSG00000084070.12	SMAP2	4.69005	0.000560105	0.0382692
271	ENSG00000172775.17	PSME3IP1	4.52828	0.000562833	0.0382692
272	ENSG00000135624.17	CCT7	4.60114	0.000563149	0.0382692
273	ENSG00000173442.13	EHBP1L1	4.52774	0.000563233	0.0382692
274	ENSG00000183726.11	TMEM50A	4.97106	0.000563304	0.0382692
275	ENSG00000117676.14	RPS6KA1	4.52693	0.0005652	0.0382692
276	ENSG00000142657.21	PGD	4.55394	0.000580214	0.0390499
277	ENSG00000132965.10	ALOX5AP	4.5535	0.000580925	0.0390499
278	ENSG00000160570.14	DEDD2	4.52404	0.000583338	0.039071
279	ENSG00000116586.12	LAMTOR2	4.50633	0.000598552	0.0399464
280	ENSG00000010270.14	STARD3NL	4.53781	0.000605757	0.0402829
281	ENSG00000106246.18	PTCD1	4.69975	0.000611533	0.0405222
282	ENSG00000188375.5	H3-5	4.48585	0.000633207	0.0418096
283	ENSG00000134248.14	LAMTOR5	4.70881	0.000638723	0.0420248
284	ENSG00000119421.7	NDUFA8	4.46945	0.000662971	0.0434666
285	ENSG00000141480.18	ARRB2	4.46788	0.000665645	0.0434888
286	ENSG00000167515.10	TRAPPC2L	4.46528	0.000670438	0.0436488
287	ENSG00000064201.16	TSPAN32	4.46132	0.000677958	0.0439846
288	ENSG00000143621.17	ILF2	4.45933	0.000685112	0.0442944
289	ENSG00000165527.8	ARF6	4.52528	0.000691725	0.0445672
290	ENSG00000166900.17	STX3	4.44826	0.000702527	0.0449779
291	ENSG00000289546.1	NA	4.72495	0.00070293	0.0449779
292	ENSG00000108826.16	MRPL27	4.44434	0.000710492	0.045306
293	ENSG00000211896.7	IGHG1	4.44157	0.000721112	0.0458263
294	ENSG00000086061.16	DNAJA1	4.68261	0.000727875	0.0460987
295	ENSG00000134308.14	YWHAQ	4.43317	0.000733471	0.0462957
296	ENSG00000033800.14	PIAS1	4.42774	0.00074335	0.0467101
297	ENSG00000172613.8	RAD9A	4.70309	0.000745054	0.0467101
298	ENSG00000198888.2	ND1	6.37184	0.000761072	0.0474187
299	ENSG00000151702.17	FLI1	4.41857	0.000762308	0.0474187
300	ENSG00000160593.19	JAML	4.78789	0.000765828	0.0474187
301	ENSG00000260083.3	MIR762HG	4.41502	0.000769484	0.0474187
302	ENSG00000140995.17	DEF8	4.61976	0.00076968	0.0474187
303	ENSG00000172803.18	SNX32	4.78391	0.000771637	0.0474187
304	ENSG00000171611.10	PTCRA	4.69895	0.000786946	0.0480815
305	ENSG00000115561.16	CHMP3	4.40559	0.000789758	0.0480815
306	ENSG00000075624.17	ACTB	5.5785	0.000790169	0.0480815
307	ENSG00000108179.14	PPIF	4.40383	0.000793511	0.0481276
308	ENSG00000102144.15	PGK1	4.6169	0.000798054	0.048246
309	ENSG00000118564.15	FBXL5	4.46797	0.00080253	0.0483364
310	ENSG00000108639.8	SYNGR2	4.39885	0.000804741	0.0483364
311	ENSG00000283041.1	LOC729998	4.42867	0.00081456	0.0487582
312	ENSG00000106245.11	BUD31	4.55771	0.000817	0.0487582
313	ENSG00000276085.1	CCL3L1	4.39147	0.000823109	0.0489658
314	ENSG00000159692.16	CTBP1	4.38678	0.00083133	0.0492973
315	ENSG00000162551.14	ALPL	4.41977	0.000834003	0.0492988
316	ENSG00000235568.7	NFAM1	4.38432	0.000836946	0.0493162
317	ENSG00000164047.6	CAMP	4.6512	0.000841307	0.0494168
318	ENSG00000116649.10	SRM	4.38049	0.000845773	0.0495229
319	ENSG00000173535.15	TNFRSF10C	4.38062	0.00085273	0.0497368
320	ENSG00000253133.2	NA	4.37687	0.000854768	0.0497368
