## Supplementary Table 4 for "Exploiting gene expression profiles of circulating extracellular vesicles for breast cancer detection"

### Sheet: ER set
GeneID	Gene Name	logFC	P.Value
ENSG00000101843.19	PSMD10	3.91597	0.000328113
ENSG00000060491.17	OGFR	3.78788	0.000921617
ENSG00000101220.18	C20orf27	3.41371	0.00228541
ENSG00000151725.12	CENPU	-3.59002	0.00236422
ENSG00000160741.17	CRTC2	3.35009	0.0030388
ENSG00000225205.5	NA	3.45867	0.00313878
ENSG00000187837.4	H1-2	3.23524	0.00316671
ENSG00000034152.19	MAP2K3	3.6536	0.00323109
ENSG00000091640.8	SPAG7	3.3347	0.00356235
ENSG00000125901.6	MRPS26	3.17722	0.00358436
ENSG00000179115.11	FARSA	3.19785	0.00393728
ENSG00000155959.12	VBP1	3.18358	0.00396594
ENSG00000239789.6	MRPS17	3.14877	0.00412443
ENSG00000023734.11	STRAP	3.42191	0.00452749
ENSG00000023909.10	GCLM	3.2836	0.00479162
ENSG00000237991.3	RPL35P1	-3.12526	0.00484851
ENSG00000198488.10	B3GNT6	3.21613	0.00500172
ENSG00000102978.13	POLR2C	3.11021	0.00507381
ENSG00000221923.9	ZNF880	3.15088	0.005143
ENSG00000146007.11	ZMAT2	3.12826	0.0052035
ENSG00000196812.6	ZSCAN16	3.05739	0.00520469
ENSG00000182952.5	HMGN4	3.15666	0.00553659
ENSG00000171792.11	RHNO1	3.041	0.00575085
ENSG00000146574.16	CCZ1B	3.05381	0.00581766
ENSG00000011638.11	LDAF1	3.07988	0.00603535
ENSG00000111786.9	SRSF9	3.48632	0.00646294
ENSG00000279172.1	NA	2.93708	0.00648236
ENSG00000166979.13	EVA1C	3.10612	0.00681584
ENSG00000266941.1	NA	2.90864	0.00718127
ENSG00000204188.7	GGNBP1	2.9401	0.0072315
ENSG00000113407.14	TARS1	-3.01904	0.00790514
ENSG00000089876.12	DHX32	3.02425	0.00790528
ENSG00000286078.1	NA	2.90164	0.00790746
ENSG00000047597.7	XK	2.92907	0.00798753
ENSG00000049245.13	VAMP3	3.06556	0.00833199
ENSG00000177324.14	BEND2	2.91885	0.00833956
ENSG00000254469.9	XNDC1N	3.00166	0.00901091
ENSG00000210140.1	NA	-2.9624	0.00904837
ENSG00000181938.14	GINS3	2.98508	0.00910379
ENSG00000285605.1	NA	2.82842	0.00924096
ENSG00000197062.12	ZSCAN26	2.83365	0.00954992
ENSG00000197620.11	EOLA1	2.81776	0.0096887
ENSG00000122188.13	LAX1	2.92219	0.00981706
ENSG00000117748.10	RPA2	2.96486	0.0100099
ENSG00000170144.21	HNRNPA3	2.96587	0.010014
ENSG00000229647.3	MYOSLID	2.84531	0.0102839
ENSG00000185222.10	TCEAL9	-2.8342	0.0105491
ENSG00000167797.8	CDK2AP2	2.93163	0.0107734
ENSG00000214212.9	C19orf38	2.86765	0.0108784
ENSG00000123159.16	GIPC1	2.86386	0.0109809
ENSG00000196544.8	BORCS6	2.82784	0.0112195
ENSG00000169136.13	ATF5	2.7967	0.0114545
ENSG00000287514.2	NA	2.81537	0.0115007
ENSG00000130921.9	MTRFR	2.85319	0.0115548
ENSG00000114745.14	GORASP1	2.80829	0.0116466
ENSG00000203797.12	DDO	2.7064	0.0118384
ENSG00000267416.2	HEATR6-DT	2.78831	0.0120128
ENSG00000154473.18	BUB3	-3.25056	0.0122383
ENSG00000073861.3	TBX21	2.79658	0.0126074
ENSG00000158716.9	DUSP23	2.83365	0.012831
ENSG00000149792.9	MRPL49	2.78616	0.0132105
ENSG00000284690.3	CD300H	-2.79519	0.0132915
ENSG00000030110.14	BAK1	2.78914	0.0133212
ENSG00000103145.11	HCFC1R1	2.72791	0.0137109
ENSG00000275719.1	NA	2.70112	0.0137137
ENSG00000153060.8	TEKT5	2.70488	0.0137286
ENSG00000064490.14	RFXANK	2.83901	0.0138307
ENSG00000159202.18	UBE2Z	2.85184	0.0142182
ENSG00000164830.19	OXR1	2.7508	0.0143091
ENSG00000132589.16	FLOT2	2.96693	0.0147966
ENSG00000124587.14	PEX6	2.67933	0.0150911
ENSG00000256152.2	NA	2.62193	0.0153478
ENSG00000254470.3	AP5B1	2.74007	0.0153733
ENSG00000135457.11	TFCP2	2.66164	0.0156284
ENSG00000260078.4	NA	-3.21296	0.0158767
ENSG00000130165.10	ELOF1	-3.24991	0.0161699
ENSG00000100644.17	HIF1A	2.91016	0.0162938
ENSG00000088205.13	DDX18	2.74902	0.0163415
ENSG00000170684.10	ZNF296	-2.78807	0.01643
ENSG00000183255.12	PTTG1IP	2.76181	0.0165274
ENSG00000221995.5	TIAF1	2.6754	0.0165375
ENSG00000289428.1	NA	2.61775	0.016958
ENSG00000280429.1	NA	2.65394	0.0169774
ENSG00000279152.1	NA	2.59441	0.017005
ENSG00000162739.14	SLAMF6	2.64337	0.017278
ENSG00000007866.22	TEAD3	2.72068	0.0173561
ENSG00000163565.20	IFI16	-2.83644	0.0175849
ENSG00000156206.14	CFAP161	2.62645	0.0177832
ENSG00000261777.6	DDX19A-DT	2.56123	0.0180642
ENSG00000100060.18	MFNG	2.75677	0.0180961
ENSG00000267484.1	NA	2.59598	0.0183712
ENSG00000111906.18	HDDC2	-2.86493	0.0184982
ENSG00000168883.20	USP39	2.77932	0.0185795
ENSG00000130939.20	UBE4B	2.6701	0.0186408
ENSG00000253106.1	NA	2.59693	0.0188179
ENSG00000259199.2	NA	2.57122	0.0188526
ENSG00000254501.1	NA	2.55104	0.0191876
ENSG00000178952.11	TUFM	-2.63266	0.0194126
ENSG00000088298.13	EDEM2	2.63807	0.0198809
ENSG00000286466.1	NA	2.56415	0.0199345
ENSG00000126067.12	PSMB2	2.73341	0.0199454
ENSG00000146094.16	DOK3	2.72561	0.0199892
ENSG00000232125.5	DYTN	2.63412	0.0200367
ENSG00000002822.16	MAD1L1	2.68723	0.0202371
ENSG00000122140.11	MRPS2	-2.66309	0.0203232
ENSG00000243660.12	ZNF487	2.58542	0.0206651
ENSG00000159685.11	CHCHD6	2.57188	0.0209428
ENSG00000197601.13	FAR1	-2.66576	0.0210713
ENSG00000135269.18	TES	2.74904	0.0213287
ENSG00000169972.12	PUSL1	2.49507	0.0213666
ENSG00000279035.1	NA	2.55912	0.0215171
ENSG00000204248.12	COL11A2	2.6474	0.0215291
ENSG00000222019.7	URAHP	-2.55638	0.0219682
ENSG00000120802.14	TMPO	-2.64101	0.0219801
ENSG00000181092.10	ADIPOQ	2.53708	0.0220063
ENSG00000165879.9	FRAT1	2.59983	0.022266
ENSG00000142166.13	IFNAR1	2.63326	0.0224778
ENSG00000143742.14	SRP9	-3.00885	0.0225301
ENSG00000135677.11	GNS	2.59876	0.0225813
ENSG00000156795.8	NTAQ1	2.5621	0.0227676
ENSG00000245156.1	NA	2.52027	0.0227808
ENSG00000244482.10	LILRA6	2.57373	0.0228346
ENSG00000104325.7	DECR1	2.64214	0.0229077
ENSG00000163811.12	WDR43	2.54396	0.0230241
ENSG00000136982.6	DSCC1	2.47068	0.0230818
ENSG00000103005.12	USB1	2.82567	0.0231765
ENSG00000260305.1	NTRK3-AS1	2.47893	0.0232174
ENSG00000121749.16	TBC1D15	2.71417	0.0234216
ENSG00000127337.7	YEATS4	2.47243	0.0235182
ENSG00000286569.1	NA	2.52375	0.0236374
ENSG00000172977.13	KAT5	2.54059	0.0237318
ENSG00000103569.10	AQP9	-2.75291	0.0239101
ENSG00000148426.13	PROSER2	2.52613	0.0239305
ENSG00000270277.1	NA	-2.43444	0.0241559
ENSG00000126391.14	FRMD8	2.60618	0.0242461
ENSG00000089220.5	PEBP1	2.59493	0.0246196
ENSG00000179862.7	CITED4	2.4974	0.0246201
ENSG00000154710.18	RABGEF1	2.4964	0.0246989
ENSG00000150045.12	KLRF1	-2.46642	0.0247008
ENSG00000185347.18	TEDC1	-2.59621	0.0247704
ENSG00000124641.16	MED20	2.49221	0.024887
ENSG00000181467.5	RAP2B	2.59783	0.0249473
ENSG00000235726.7	NA	2.50507	0.0250276
ENSG00000105755.8	ETHE1	-2.49809	0.025043
ENSG00000258424.1	NA	-2.75307	0.0251009
ENSG00000158865.13	SLC5A11	2.46762	0.0251247
ENSG00000101079.21	NDRG3	2.49427	0.0252486
ENSG00000166793.13	YPEL4	-2.55624	0.0252687
ENSG00000005448.17	WDR54	2.50634	0.0253417
ENSG00000204482.11	LST1	-3.46193	0.025425
ENSG00000116171.19	SCP2	2.67147	0.0254304
ENSG00000143850.16	PLEKHA6	2.52809	0.0254459
ENSG00000135972.9	MRPS9	2.45766	0.0255038
ENSG00000143621.17	ILF2	-2.71708	0.0256997
ENSG00000187994.14	RINL	2.5687	0.0257772
ENSG00000087253.13	LPCAT2	2.50904	0.0257977
ENSG00000100058.13	CRYBB2P1	2.53995	0.0258054
ENSG00000139722.7	VPS37B	2.53187	0.0258727
ENSG00000126262.5	FFAR2	2.53236	0.0259174
ENSG00000171314.9	PGAM1	2.55065	0.026222
ENSG00000091039.17	OSBPL8	2.53747	0.0266021
ENSG00000152240.13	HAUS1	2.60928	0.0266321
ENSG00000176978.14	DPP7	2.53002	0.0266584
ENSG00000259327.1	NA	2.43871	0.0267407
ENSG00000236859.8	NIFK-AS1	2.531	0.0269253
ENSG00000111481.10	COPZ1	2.6857	0.0269885
ENSG00000130254.12	SAFB2	2.55802	0.0271387
ENSG00000165813.20	CCDC186	2.49817	0.0273259
ENSG00000228589.3	NA	-2.4499	0.0273989
ENSG00000120889.13	TNFRSF10B	2.46785	0.0275179
ENSG00000012779.12	ALOX5	2.75921	0.0275881
ENSG00000288990.1	NA	2.41153	0.0276773
ENSG00000267364.3	NA	-2.48113	0.0277016
ENSG00000159128.15	IFNGR2	2.77274	0.0277491
ENSG00000140368.13	PSTPIP1	2.6033	0.027801
ENSG00000135441.8	BLOC1S1	-2.67259	0.0278252
ENSG00000236782.7	NA	2.3906	0.0280761
ENSG00000101000.6	PROCR	2.3567	0.0283587
ENSG00000108479.13	GALK1	2.40681	0.0284057
ENSG00000151552.12	QDPR	2.42114	0.0285039
ENSG00000073756.13	PTGS2	2.43859	0.0286624
ENSG00000157349.17	DDX19B	2.42671	0.0286643
ENSG00000179918.19	SEPHS2	2.4292	0.0286837
ENSG00000140995.17	DEF8	-2.8527	0.0287831
ENSG00000096080.12	MRPS18A	2.44915	0.0288229
ENSG00000138801.9	PAPSS1	2.47961	0.0290645
ENSG00000108344.15	PSMD3	2.47415	0.029257
ENSG00000174744.14	BRMS1	-2.55957	0.0292768
ENSG00000167508.12	MVD	2.44564	0.0293342
ENSG00000198382.9	UVRAG	2.49639	0.0295024
ENSG00000138606.20	SHF	2.45638	0.0298751
ENSG00000250448.1	NA	2.38651	0.0303031
ENSG00000226091.7	LINC00937	2.40491	0.0304505
ENSG00000279133.1	NA	2.46718	0.0306268
ENSG00000130520.11	LSM4	2.62517	0.0307899
ENSG00000106089.12	STX1A	2.39989	0.0309404
ENSG00000186184.20	POLR1D	2.51441	0.030959
ENSG00000197977.4	ELOVL2	2.36969	0.0310512
ENSG00000213551.7	DNAJC9	2.39161	0.0311875
ENSG00000104611.12	SH2D4A	2.37096	0.0313103
ENSG00000115808.12	STRN	2.44686	0.0315654
ENSG00000278972.1	NA	2.3828	0.0317251
ENSG00000177181.15	RIMKLA	-2.58586	0.0321046
ENSG00000144744.17	UBA3	2.42111	0.0321356
ENSG00000102384.14	CENPI	2.43882	0.0321891
ENSG00000141738.14	GRB7	2.41083	0.0322058
ENSG00000135932.12	CAB39	2.45973	0.0323337
ENSG00000220472.1	RPS3P4	-2.49475	0.0323807
ENSG00000138180.16	CEP55	2.3429	0.0326216
ENSG00000289268.1	NA	2.37091	0.0327287
ENSG00000149823.9	VPS51	2.45192	0.0328463
ENSG00000171169.9	NAIF1	-2.37098	0.0329439
ENSG00000167272.11	POP5	2.35113	0.0329632
ENSG00000166887.16	VPS39	2.48361	0.0329917
ENSG00000133265.11	HSPBP1	2.36521	0.0330975
ENSG00000166819.12	PLIN1	2.35021	0.0332693
ENSG00000188917.15	TRMT2B	-2.5053	0.0332776
ENSG00000151176.8	PLBD2	2.37237	0.0333617
ENSG00000233928.7	NA	2.39028	0.0334246
ENSG00000196109.9	ZNF676	2.37291	0.0337185
ENSG00000205414.1	NA	2.34294	0.0338497
ENSG00000119328.12	ABITRAM	2.28037	0.0343545
ENSG00000186153.18	WWOX	2.656	0.0344454
ENSG00000285929.1	NA	2.33737	0.0344856
ENSG00000277978.1	NA	-2.67754	0.0345447
ENSG00000260101.1	AFTPH-DT	-2.30084	0.0346943
ENSG00000182048.12	TRPC2	2.3422	0.0347549
ENSG00000235910.2	APOA1-AS	2.3101	0.0348218
ENSG00000083454.22	P2RX5	2.33606	0.0349327
ENSG00000170088.14	TMEM192	2.55946	0.0349389
ENSG00000115539.14	PDCL3	2.38565	0.0350274
ENSG00000106723.17	SPIN1	2.36103	0.0350371
ENSG00000204599.15	TRIM39	2.34028	0.0350466
ENSG00000166925.9	TSC22D4	2.4873	0.0352528
ENSG00000172172.8	MRPL13	2.48799	0.035284
ENSG00000116299.17	ELAPOR1	-2.41429	0.035318
ENSG00000188037.14	CLCN1	2.36816	0.0353947
ENSG00000157734.14	SNX22	2.68273	0.0357956
ENSG00000229754.1	NA	-2.74785	0.0358862
ENSG00000197070.14	ARRDC1	2.39074	0.0358995
ENSG00000047849.22	MAP4	2.55763	0.0360909
ENSG00000118855.21	MFSD1	2.52829	0.0363338
ENSG00000196418.13	ZNF124	2.36904	0.0363509
ENSG00000235749.3	NA	2.33307	0.0363834
ENSG00000164244.21	PRRC1	2.38391	0.0364614
ENSG00000244091.1	RN7SL483P	2.25162	0.0365144
ENSG00000244165.2	P2RY11	-2.34297	0.0366246
ENSG00000137185.13	ZSCAN9	2.3048	0.0366419
ENSG00000185340.15	GAS2L1	2.39421	0.0366671
ENSG00000160813.7	PPP1R35	2.3366	0.0366894
ENSG00000235169.11	SMIM1	2.36395	0.0367026
ENSG00000268555.2	NA	2.37661	0.0368
ENSG00000229851.1	ARSD-AS1	2.30694	0.0369321
ENSG00000289340.1	NA	2.28236	0.0370997
ENSG00000259426.6	KIF23-AS1	2.31087	0.0372242
ENSG00000245954.9	LINC02273	2.35635	0.0372329
ENSG00000013374.17	NUB1	2.4228	0.0375127
ENSG00000204568.12	MRPS18B	2.42217	0.0378124
ENSG00000112029.10	FBXO5	2.29506	0.0379777
ENSG00000105281.12	SLC1A5	2.406	0.0380607
ENSG00000125347.15	IRF1	-3.02856	0.0380797
ENSG00000245662.4	NA	2.30094	0.0381616
ENSG00000272325.2	NUDT3	2.45033	0.0382263
ENSG00000236021.3	COP1-DT	2.2984	0.0382481
ENSG00000078725.13	BRINP1	2.26304	0.0382991
ENSG00000119729.12	RHOQ	2.36276	0.0384256
ENSG00000158104.11	HPD	2.27554	0.038449
ENSG00000130755.13	GMFG	-3.2947	0.038457
ENSG00000161944.17	ASGR2	2.33843	0.0384726
ENSG00000124491.16	F13A1	2.77163	0.0385496
ENSG00000229119.3	NA	-2.31294	0.0385826
ENSG00000171931.13	FBXW10	2.30133	0.0386297
ENSG00000198832.11	SELENOM	-2.3681	0.0388941
ENSG00000119865.9	CNRIP1	2.30276	0.0389267
ENSG00000162368.14	CMPK1	2.38745	0.0390203
ENSG00000141642.9	ELAC1	2.25077	0.0395595
ENSG00000143878.10	RHOB	-2.31968	0.0395966
ENSG00000106829.20	TLE4	2.34243	0.0397243
ENSG00000141506.15	PIK3R5	2.3881	0.0397318
ENSG00000105492.16	SIGLEC6	2.29594	0.0397624
ENSG00000034533.12	ASTE1	2.29383	0.0397668
ENSG00000213753.11	CENPBD2P	-2.32723	0.0398222
ENSG00000263684.2	NA	2.26371	0.0399454
ENSG00000105643.11	ARRDC2	2.33613	0.0399748
ENSG00000283443.2	NA	2.3385	0.0401873
ENSG00000186205.13	MTARC1	2.38224	0.0402196
ENSG00000258430.1	NA	2.29545	0.0402281
ENSG00000134186.12	PRPF38B	2.30821	0.0402603
ENSG00000287595.2	NA	2.18605	0.0403823
ENSG00000100211.11	CBY1	2.2525	0.0406589
ENSG00000224914.4	LINC00863	2.28476	0.0407497
ENSG00000077514.9	POLD3	2.29411	0.0407826
ENSG00000248431.2	NA	2.27406	0.0409352
ENSG00000267892.1	NA	2.26412	0.0410402
ENSG00000086189.11	DIMT1	2.58467	0.0410751
ENSG00000068308.15	OTUD5	2.3657	0.0410796
ENSG00000184110.15	EIF3C	2.24233	0.0412557
ENSG00000143891.17	GALM	2.30691	0.0413035
ENSG00000228427.4	LOC107985688	-2.21614	0.0413244
ENSG00000213246.7	SUPT4H1	2.28626	0.0413722
ENSG00000143390.18	RFX5	2.24462	0.0413962
ENSG00000139428.12	MMAB	2.37138	0.0417834
ENSG00000129675.16	ARHGEF6	-2.31892	0.0417886
ENSG00000269473.1	NA	2.25678	0.0417953
ENSG00000125868.16	DSTN	-2.44124	0.0418083
ENSG00000168765.18	GSTM4	2.31461	0.0420193
ENSG00000183508.5	TENT5C	2.39066	0.0420892
ENSG00000182551.14	ADI1	2.44128	0.0420932
ENSG00000116044.16	NFE2L2	2.30622	0.0422134
ENSG00000196566.2	NA	2.22267	0.042307
ENSG00000214796.9	NA	2.29069	0.0424115
ENSG00000173511.10	VEGFB	2.25666	0.0424212
ENSG00000136682.16	CBWD2	-2.40223	0.0425608
ENSG00000115806.13	GORASP2	2.27751	0.0425766
ENSG00000132254.13	ARFIP2	2.28489	0.0425818
ENSG00000251369.9	ZNF550	-2.30629	0.04265
ENSG00000118705.17	RPN2	2.25948	0.042862
ENSG00000139194.8	RBP5	-2.23806	0.0428914
ENSG00000166596.15	CFAP52	2.23929	0.0432436
ENSG00000168329.14	CX3CR1	2.25289	0.0434379
ENSG00000143149.13	ALDH9A1	2.23554	0.0436094
ENSG00000105053.11	VRK3	2.4937	0.0436222
ENSG00000184441.4	NA	2.26987	0.0436553
ENSG00000176476.9	SGF29	2.23086	0.0436931
ENSG00000152804.11	HHEX	-2.31507	0.0436976
ENSG00000229456.1	RLIMP1	2.20761	0.0437097
ENSG00000147416.11	ATP6V1B2	2.46186	0.0438604
ENSG00000130193.8	THEM6	2.21098	0.0438817
ENSG00000104324.16	CPQ	2.34911	0.0440065
ENSG00000224846.3	NA	-2.39484	0.0440893
ENSG00000105355.9	PLIN3	2.31691	0.0440948
ENSG00000104472.10	CHRAC1	2.27846	0.0441085
ENSG00000284723.2	OR8S1	2.20116	0.0441269
ENSG00000160785.14	SLC25A44	2.3033	0.0446786
ENSG00000117419.16	ERI3	2.24539	0.0449817
ENSG00000109775.11	UFSP2	2.2422	0.045042
ENSG00000170837.3	GPR27	2.23224	0.0452171
ENSG00000246250.3	NA	2.21369	0.0453392
ENSG00000265749.6	NA	2.22539	0.0454371
ENSG00000186395.9	KRT10	-2.37147	0.0458273
ENSG00000102313.9	ITIH6	2.28066	0.045875
ENSG00000241839.10	PLEKHO2	2.28452	0.0460908
ENSG00000106591.4	MRPL32	2.19569	0.046219
ENSG00000279632.1	NA	2.17817	0.0462427
ENSG00000213593.10	TMX2	2.24265	0.0467198
ENSG00000259483.1	NA	-2.26952	0.0468265
ENSG00000197208.6	SLC22A4	2.22723	0.0468393
ENSG00000086232.13	EIF2AK1	2.39538	0.0469873
ENSG00000034053.15	APBA2	-2.25613	0.0470055
ENSG00000278965.1	NA	2.20586	0.0471437
ENSG00000228113.7	NA	2.1898	0.047311
ENSG00000115649.16	CNPPD1	2.3313	0.0473714
ENSG00000055211.14	GINM1	2.15811	0.0475429
ENSG00000248539.1	NA	2.18446	0.0476772
ENSG00000204272.13	NBDY	-2.37722	0.0477593
ENSG00000251442.7	NA	2.22477	0.0478046
ENSG00000128739.23	SNRPN	-2.53794	0.0480768
ENSG00000180423.4	HARBI1	2.21737	0.048124
ENSG00000171840.13	NINJ2	2.2099	0.0482619
ENSG00000205336.14	ADGRG1	-2.34127	0.0482671
ENSG00000110717.13	NDUFS8	2.38619	0.0484584
ENSG00000178966.17	RMI1	-2.20124	0.0485276
ENSG00000226976.3	NA	-2.31551	0.0485481
ENSG00000127418.15	FGFRL1	-2.22976	0.0485936
ENSG00000140955.11	ADAD2	2.14803	0.0487174
ENSG00000228409.7	NA	2.2121	0.0487349
ENSG00000173786.17	CNP	2.36155	0.0489249
ENSG00000155508.14	CNOT8	2.24027	0.0490913
ENSG00000166452.12	AKIP1	2.19882	0.0492884
ENSG00000163288.14	GABRB1	2.19679	0.0493254
ENSG00000260742.1	NA	2.19563	0.0494556
ENSG00000051596.10	THOC3	2.18193	0.049461
ENSG00000101928.13	MOSPD1	2.12464	0.0495387
