## Supplementary Table 5 for "Exploiting gene expression profiles of circulating extracellular vesicles for breast cancer detection"

### Sheet: Met-NonMet
GeneID	Gene Name	logFC	P.Value
ENSG00000124102.5	PI3	-5.98051	0.00037332
ENSG00000214226.9	C17orf67	4.76445	0.000609533
ENSG00000147168.13	IL2RG	-5.1949	0.00136706
ENSG00000257704.4	INAFM1	4.33859	0.00161213
ENSG00000169429.11	CXCL8	-5.68404	0.0016497
ENSG00000122122.10	SASH3	-5.18815	0.00166039
ENSG00000269067.2	ZNF728	4.22249	0.00196249
ENSG00000142657.21	PGD	-5.29302	0.00206995
ENSG00000067182.8	TNFRSF1A	4.6235	0.00225036
ENSG00000104518.11	GSDMD	-5.44743	0.00231731
ENSG00000160221.18	C21orf33	4.49213	0.00238101
ENSG00000255302.5	EID1	-4.90718	0.00256588
ENSG00000289400.1		-4.66332	0.00257222
ENSG00000149636.16	DSN1	-4.7014	0.00279972
ENSG00000233614.6	DDX11L10	-4.88041	0.00280086
ENSG00000255517.7	AP002748	4.27391	0.00305224
ENSG00000010256.11	UQCRC1	-5.3334	0.00339489
ENSG00000257764.2	AC020656	-5.63317	0.00344469
ENSG00000227141.2	AL160286	4.00353	0.00348775
ENSG00000196408.12	NOXO1	4.07428	0.0035125
ENSG00000231327.2	LINC01816	3.90237	0.00385325
ENSG00000274602.5	PI4KAP1	3.98066	0.00407598
ENSG00000173679.2	OR1L1	3.8464	0.0042523
ENSG00000178381.12	ZFAND2A	4.14657	0.00448165
ENSG00000016864.19	GLT8D1	-4.61342	0.00488291
ENSG00000256980.5	KHDC1L	3.76302	0.00525368
ENSG00000078061.14	ARAF	4.22462	0.00530033
ENSG00000186130.5	ZBTB6	3.86912	0.00581866
ENSG00000232130.1	AC092966	3.66877	0.00596785
ENSG00000072506.14	HSD17B10	-4.00443	0.00596992
ENSG00000182952.5	HMGN4	-4.14798	0.00600944
ENSG00000041357.16	PSMA4	-4.9482	0.00642004
ENSG00000065615.14	CYB5R4	-4.44834	0.0066248
ENSG00000149196.17	HIKESHI	3.97954	0.0072692
ENSG00000104660.19	LEPROTL1	-4.29692	0.00803048
ENSG00000116209.12	TMEM59	-5.10639	0.00808586
ENSG00000248747.1	AC107220	3.53536	0.00809272
ENSG00000135211.6	TMEM60	3.5472	0.00817861
ENSG00000287821.1		3.59823	0.00827975
ENSG00000163564.15	PYHIN1	-4.32493	0.00839981
ENSG00000196072.12	BLOC1S2	-4.69986	0.00853437
ENSG00000286835.1		3.57723	0.00863912
ENSG00000266850.1	AC090912	3.47116	0.00868346
ENSG00000108528.14	SLC25A11	-4.18397	0.00875319
ENSG00000204392.11	LSM2	-4.12588	0.00875467
ENSG00000287268.1		-3.88552	0.00876555
ENSG00000286444.1		3.54837	0.00881757
ENSG00000136448.13	NMT1	4.00382	0.00887379
ENSG00000171490.13	RSL1D1	4.70017	0.00889207
ENSG00000213619.11	NDUFS3	-4.05031	0.0090637
ENSG00000137075.18	RNF38	3.68149	0.00915923
ENSG00000071859.15	FAM50A	4.21304	0.00927574
ENSG00000142188.17	TMEM50B	-4.45867	0.00938357
ENSG00000197265.9	GTF2E2	-4.48001	0.00938658
ENSG00000262098.1	AC127496	3.46281	0.00938693
ENSG00000276789.1	AC103974	3.43884	0.00948982
ENSG00000138629.16	UBL7	-4.26426	0.00960853
ENSG00000162976.13	PQLC3	-4.35138	0.0096279
ENSG00000226800.5	CACTIN-AS1	3.59917	0.00974271
ENSG00000214525.4	AC130709	3.41519	0.00984552
ENSG00000146376.11	ARHGAP18	-4.09123	0.00989496
ENSG00000196653.12	ZNF502	-3.74173	0.00991195
ENSG00000130950.15	NUTM2F	3.4752	0.0100774
ENSG00000213171.3	LINGO4	3.45452	0.0101155
ENSG00000144635.9	DYNC1LI1	-4.30681	0.0102443
ENSG00000136718.10	IMP4	3.67355	0.0105288
ENSG00000211991.4	MIR676	3.38885	0.0106255
ENSG00000158985.14	CDC42SE2	-4.18492	0.0107399
ENSG00000173545.5	ZNF622	3.56053	0.0109505
ENSG00000160973.8	FOXH1	3.36232	0.0112303
ENSG00000142347.19	MYO1F	-4.86878	0.0113678
ENSG00000110492.17	MDK	3.49345	0.0115215
ENSG00000170638.10	TRABD	-4.12416	0.0115395
ENSG00000119147.10	C2orf40	3.45039	0.0116323
ENSG00000040608.14	RTN4R	3.54098	0.0118778
ENSG00000269289.6	AC011503	3.3336	0.0119431
ENSG00000172336.5	POP7	3.43698	0.0119979
ENSG00000119782.14	FKBP1B	-4.23219	0.0120233
ENSG00000237886.1	NALT1	3.31862	0.0122932
ENSG00000100122.7	CRYBB1	3.39191	0.0123008
ENSG00000136750.13	GAD2	3.55468	0.0126993
ENSG00000196390.6	AC116337	3.28989	0.0127162
ENSG00000112308.13	C6orf62	-4.39494	0.0131284
ENSG00000259709.1	AC023906	-3.48546	0.0134599
ENSG00000124491.16	F13A1	-5.11047	0.0134617
ENSG00000102221.14	JADE3	3.43795	0.0135334
ENSG00000163866.9	SMIM12	-4.41765	0.0135395
ENSG00000153395.10	LPCAT1	3.47678	0.0136494
ENSG00000155313.16	USP25	-3.80996	0.013653
ENSG00000179163.12	FUCA1	3.30973	0.0137268
ENSG00000100105.18	PATZ1	3.4435	0.0139996
ENSG00000257702.4	LBX2-AS1	3.39415	0.014018
ENSG00000066322.15	ELOVL1	-3.99754	0.0140935
ENSG00000163914.5	RHO	3.47377	0.0141844
ENSG00000168564.6	CDKN2AIP	3.32333	0.0142209
ENSG00000141933.9	TPGS1	-4.15696	0.0144221
ENSG00000143627.19	PKLR	3.34778	0.0149153
ENSG00000220804.10	LINC01881	3.2916	0.015012
ENSG00000255438.2	AL354813	3.53654	0.0150519
ENSG00000242372.9	EIF6	-3.76418	0.0150971
ENSG00000100385.14	IL2RB	-3.60962	0.0151131
ENSG00000182551.14	ADI1	-4.40231	0.0152888
ENSG00000171916.17	LGALS9C	-3.40749	0.0152926
ENSG00000110536.14	PTPMT1	3.38242	0.0154475
ENSG00000139168.9	ZCRB1	-3.82368	0.01563
ENSG00000280071.4	FP565260	3.28935	0.015777
ENSG00000085265.12	FCN1	-4.59486	0.0158003
ENSG00000171847.11	FAM90A1	3.22091	0.0158093
ENSG00000168092.14	PAFAH1B2	-4.01711	0.0158096
ENSG00000144048.10	DUSP11	-3.89048	0.0158873
ENSG00000259286.3	AC087639	-3.48675	0.0160157
ENSG00000130822.16	PNCK	3.36329	0.0160251
ENSG00000232581.1	AC079742	-3.44208	0.0161
ENSG00000164082.15	GRM2	3.31241	0.0161196
ENSG00000128242.13	GAL3ST1	3.34906	0.0161322
ENSG00000196227.11	FAM217B	-3.66236	0.0161386
ENSG00000105219.10	CNTD2	3.28286	0.0161396
ENSG00000266648.1	SETP3	3.14709	0.0161852
ENSG00000139193.4	CD27	3.55604	0.0162681
ENSG00000173581.8	CCDC106	3.30363	0.0163546
ENSG00000129675.16	ARHGEF6	-3.78414	0.0165473
ENSG00000182636.8	NDN	3.18958	0.0165768
ENSG00000265355.1	MIR3136	3.12849	0.0168632
ENSG00000133111.4	RFXAP	3.18666	0.0170349
ENSG00000151502.11	VPS26B	-3.77346	0.0171834
ENSG00000259408.2	AC010809	3.17642	0.0172049
ENSG00000125863.20	MKKS	-3.49758	0.0172267
ENSG00000286319.1		3.1729	0.0173562
ENSG00000231467.2	AL022314	3.11885	0.017471
ENSG00000051108.15	HERPUD1	-3.81413	0.0175184
ENSG00000155959.12	VBP1	-3.58548	0.017589
ENSG00000273523.1	AL139082	3.11035	0.017708
ENSG00000150977.11	RILPL2	-4.17844	0.0177885
ENSG00000081721.12	DUSP12	-3.75835	0.0178672
ENSG00000205022.9	PABPN1L	3.26076	0.01791
ENSG00000257008.7	GPR142	3.25251	0.0179766
ENSG00000224895.1	VPS26BP1	3.11024	0.0179783
ENSG00000115091.12	ACTR3	-4.41216	0.0180529
ENSG00000144827.9	ABHD10	-3.36795	0.018069
ENSG00000186827.11	TNFRSF4	3.31392	0.0180701
ENSG00000108622.11	ICAM2	-4.54911	0.0180732
ENSG00000148832.16	PAOX	3.25202	0.0182683
ENSG00000266599.1	AC079336	3.08243	0.0184029
ENSG00000160352.16	ZNF714	-4.02044	0.0184517
ENSG00000088298.13	EDEM2	-3.59339	0.0185202
ENSG00000188277.10	C15orf62	3.143	0.0185286
ENSG00000167895.15	TMC8	3.5032	0.0185507
ENSG00000147457.14	CHMP7	-3.69433	0.0185991
ENSG00000111339.12	ART4	3.28393	0.0186452
ENSG00000285696.1		-3.31463	0.0187484
ENSG00000270533.2	CR382285	-3.47865	0.0190879
ENSG00000256025.2	CACNA1C-AS4	3.06081	0.0191752
ENSG00000196972.9	SMIM10L2B	3.06375	0.0191945
ENSG00000198517.10	MAFK	3.26881	0.0192336
ENSG00000272323.1	AC026801	3.10753	0.0193146
ENSG00000158517.16	NCF1	-5.03681	0.0193362
ENSG00000072952.20	MRVI1	-3.87184	0.0193899
ENSG00000224076.5	AC009487	3.06596	0.0194047
ENSG00000181827.16	RFX7	3.17601	0.019446
ENSG00000250940.1	AC116562	3.05556	0.019478
ENSG00000255311.5	AP002370	-3.34631	0.0195957
ENSG00000237952.1	RPL7AP73	3.05649	0.0196084
ENSG00000213246.7	SUPT4H1	-3.34122	0.0196092
ENSG00000117362.13	APH1A	3.38578	0.0196318
ENSG00000155761.14	SPAG17	3.41047	0.0196355
ENSG00000266171.1	AP001020	3.06345	0.0196498
ENSG00000285611.2		3.10683	0.0196694
ENSG00000164485.15	IL22RA2	3.08941	0.01986
ENSG00000124772.12	CPNE5	-4.13053	0.019861
ENSG00000225254.2	ARMC8P1	3.04542	0.0199035
ENSG00000268015.1	AC010320	3.28433	0.0199343
ENSG00000254036.1	IGHVIII-67-2	3.04515	0.0199737
ENSG00000169903.7	TM4SF4	3.09426	0.0199958
ENSG00000232117.2	LINC00384	3.18426	0.0200785
ENSG00000137077.8	CCL21	3.03282	0.0201042
ENSG00000205581.11	HMGN1	-4.31325	0.0201344
ENSG00000183607.10	GKN2	3.11163	0.0201469
ENSG00000123689.6	G0S2	-4.25924	0.0202407
ENSG00000100055.21	CYTH4	-4.10521	0.0202766
ENSG00000224486.1	HCG19P	3.0385	0.0203447
ENSG00000188312.14	CENPP	3.24276	0.020362
ENSG00000159184.8	HOXB13	3.08426	0.0203728
ENSG00000284622.2	AC064853	3.02256	0.0204409
ENSG00000143320.9	CRABP2	3.0324	0.0205202
ENSG00000231884.1	NDUFB1P1	3.00898	0.0208189
ENSG00000130511.16	SSBP4	-3.73315	0.0208427
ENSG00000100294.13	MCAT	3.01836	0.0209138
ENSG00000151414.15	NEK7	-3.77681	0.0209568
ENSG00000273117.1	AC144652	3.04268	0.0210258
ENSG00000248645.1	AC106872	3.14117	0.0210475
ENSG00000211778.2	TRAV4	3.02323	0.0212302
ENSG00000116985.12	BMP8B	-3.42148	0.0212493
ENSG00000188428.20	BLOC1S5	-3.42161	0.0213738
ENSG00000276085.1	CCL3L1	-3.64365	0.0213986
ENSG00000177613.9	CSTF2T	3.10626	0.0214423
ENSG00000170458.14	CD14	-3.46839	0.0215154
ENSG00000102409.10	BEX4	-3.65567	0.0215366
ENSG00000143669.15	LYST	-4.29394	0.021572
ENSG00000214237.11	MINDY4B	2.99815	0.0216005
ENSG00000287227.1		3.03371	0.0218336
ENSG00000170043.12	TRAPPC1	-4.67217	0.0218395
ENSG00000259022.2	DNAJC8P1	3.25891	0.0219395
ENSG00000215268.3	AP000533	3.00707	0.0220235
ENSG00000260879.1	AL359258	3.18424	0.0221902
ENSG00000162980.17	ARL5A	3.23684	0.0222467
ENSG00000138190.17	EXOC6	-3.5815	0.022319
ENSG00000234406.1	AC004129	3.02301	0.022405
ENSG00000231509.1	AL162253	-3.20652	0.0226059
ENSG00000120129.6	DUSP1	-4.80854	0.0228565
ENSG00000260518.2	BMS1P8	3.01962	0.022878
ENSG00000224066.1	AL049795	3.23025	0.0229595
ENSG00000244687.13	UBE2V1	-3.58542	0.022977
ENSG00000155115.7	GTF3C6	-4.29327	0.0230106
ENSG00000177112.9	MRVI1-AS1	-3.31834	0.0230115
ENSG00000232612.1	RPL31P35	3.12232	0.0231471
ENSG00000225569.1	CCT4P2	2.95824	0.023334
ENSG00000214063.12	TSPAN4	3.31712	0.0233361
ENSG00000230882.1	AC005077	3.06274	0.0233809
ENSG00000250309.2	AC008453	-3.18048	0.0234825
ENSG00000114771.14	AADAC	3.05084	0.0235126
ENSG00000273311.1	DGCR11	2.95034	0.0236043
ENSG00000118564.15	FBXL5	-3.96187	0.0236688
ENSG00000229380.1	AC147651	2.99888	0.0236727
ENSG00000286100.1		-3.62853	0.0239594
ENSG00000167208.16	SNX20	-3.48289	0.0240453
ENSG00000229131.1	AC016710	2.94413	0.0240521
ENSG00000164172.20	MOCS2	3.54375	0.0240981
ENSG00000204001.10	LCN8	3.02806	0.0241315
ENSG00000185000.12	DGAT1	3.21055	0.02416
ENSG00000227113.2	AC073210	2.93173	0.0242521
ENSG00000219700.1	PTCHD3P3	2.94305	0.0242525
ENSG00000254901.8	BORCS8	-3.59136	0.0243013
ENSG00000152208.13	GRID2	3.28029	0.0245408
ENSG00000128626.12	MRPS12	-3.82577	0.0246329
ENSG00000262429.1	AC004771	3.01584	0.0246549
ENSG00000248339.1	LINC02504	-3.29146	0.0247217
ENSG00000175489.10	LRRC25	-4.4369	0.0249004
ENSG00000243064.9	ABCC13	3.50907	0.0249396
ENSG00000163719.20	MTMR14	-4.09598	0.0250611
ENSG00000091732.17	ZC3HC1	3.13459	0.025123
ENSG00000271013.1	LRRC37A9P	2.98298	0.0251289
ENSG00000272667.1	AC012306	2.9164	0.0251835
ENSG00000165714.11	BORCS5	3.34925	0.0252874
ENSG00000233787.3	AC010374	2.92545	0.0253835
ENSG00000236608.1	EIF4A1P6	3.01682	0.0254514
ENSG00000135535.17	CD164	-3.65571	0.0256295
ENSG00000116685.16	KIAA2013	-3.66939	0.0256632
ENSG00000205832.8	C16orf96	3.27784	0.0256909
ENSG00000163171.8	CDC42EP3	-3.9186	0.025764
ENSG00000158828.8	PINK1	3.13496	0.02581
ENSG00000171453.20	POLR1C	-3.56435	0.0259613
ENSG00000103485.19	QPRT	3.21915	0.0259955
ENSG00000272070.2	AC005618	2.98592	0.0260171
ENSG00000204065.3	TCEAL5	2.88832	0.0260276
ENSG00000201354.1	RF00019	2.8964	0.0260351
ENSG00000145781.9	COMMD10	-3.53931	0.026071
ENSG00000158406.6	HIST1H4H	3.08203	0.0260973
ENSG00000231995.2	AL590399	2.88066	0.0261937
ENSG00000111785.21	RIC8B	-3.50296	0.0262464
ENSG00000215049.3	PRDX2P1	2.89803	0.0263661
ENSG00000105610.6	KLF1	3.22826	0.0263901
ENSG00000121797.10	CCRL2	3.36739	0.0265272
ENSG00000116663.11	FBXO6	3.05312	0.0265342
ENSG00000163016.10	ALMS1P1	-3.25392	0.0265691
ENSG00000274996.1	AC006449	2.88784	0.0265735
ENSG00000277978.1	AC010542	-3.99259	0.0266239
ENSG00000163964.18	PIGX	-3.5496	0.0266271
ENSG00000174429.4	ABRA	3.05634	0.0266303
ENSG00000183911.7	RPL21P132	2.95697	0.0266729
ENSG00000264840.1	RN7SL404P	2.97229	0.0267199
ENSG00000102543.14	CDADC1	3.2929	0.0268062
ENSG00000285926.1		2.97136	0.0268193
ENSG00000228278.5	ORM2	2.9179	0.0268528
ENSG00000125650.5	PSPN	3.18435	0.0268869
ENSG00000230576.1	OR6R1P	2.86459	0.027193
ENSG00000286439.1		2.91204	0.0272324
ENSG00000205897.5	OR7E136P	2.86541	0.0273018
ENSG00000089195.15	TRMT6	-3.20911	0.0274106
ENSG00000267605.8	AC016590	3.01819	0.0274738
ENSG00000119801.13	YPEL5	-4.4276	0.0274933
ENSG00000278558.5	TMEM191B	2.9128	0.0275399
ENSG00000159712.10	ANKRD18CP	2.94863	0.02754
ENSG00000133997.12	MED6	-3.23561	0.0275778
ENSG00000183283.16	DAZAP2	-4.88626	0.0275805
ENSG00000221869.5	CEBPD	-3.65881	0.0276002
ENSG00000253133.2	AC009630	-3.55837	0.0276105
ENSG00000251023.1	AC114980	-3.32088	0.0276883
ENSG00000254458.1	AP001107	2.92946	0.0277411
ENSG00000127666.11	TICAM1	3.06493	0.0281701
ENSG00000095209.12	TMEM38B	-3.26991	0.0281798
ENSG00000157107.14	FCHO2	3.06772	0.0281843
ENSG00000230328.2	AL359893	2.84516	0.0282139
ENSG00000287731.1		2.84772	0.0283009
ENSG00000226287.9	TMEM191A	2.98637	0.0283353
ENSG00000258413.2	AL158801	2.89072	0.028593
ENSG00000227678.8	AL355581	2.84216	0.0286686
ENSG00000272715.1	AL157904	2.92555	0.0286843
ENSG00000223714.1	AL109797	2.83368	0.0286956
ENSG00000186298.12	PPP1CC	-3.69044	0.0287779
ENSG00000164011.18	ZNF691	2.92328	0.0289193
ENSG00000178015.5	GPR150	2.94164	0.028978
ENSG00000114520.11	SNX4	-3.07623	0.0289975
ENSG00000095574.12	IKZF5	2.92254	0.0290466
ENSG00000123091.5	RNF11	-4.19454	0.0293675
ENSG00000122359.18	ANXA11	-4.26683	0.0293701
ENSG00000061938.21	TNK2	3.53052	0.0293903
ENSG00000251292.1	ERVH-1	-3.13748	0.0294368
ENSG00000096746.18	HNRNPH3	-3.5296	0.029463
ENSG00000248905.10	FMN1	-3.79952	0.0294703
ENSG00000261475.3	LINC02190	2.87733	0.0295473
ENSG00000280355.1	AL132656	2.8754	0.0295896
ENSG00000182170.3	MRGPRG	2.82687	0.0295921
ENSG00000227934.1	AL732414	2.81895	0.0296263
ENSG00000243974.1	VTI1BP1	2.85981	0.0296595
ENSG00000230381.2	AL136376	2.81866	0.0297232
ENSG00000249605.1	AC008652	2.81064	0.0297363
ENSG00000251329.1	LINC02353	2.80509	0.029831
ENSG00000182004.13	SNRPE	-3.62471	0.0299383
ENSG00000232756.1	AC004990	3.0894	0.030059
ENSG00000236242.1	MYO16-AS1	2.84823	0.0300633
ENSG00000103647.13	CORO2B	2.94003	0.0300853
ENSG00000240868.1	C1QTNF9-AS1	2.81637	0.0301995
ENSG00000230570.1	AL139095	2.81291	0.0302378
ENSG00000271299.1	AC008962	2.79886	0.0303699
ENSG00000163286.9	ALPPL2	2.96329	0.0306966
ENSG00000249106.1	AC097537	2.79551	0.0307138
ENSG00000286087.1		2.84354	0.0307348
ENSG00000286292.1		2.79506	0.0307678
ENSG00000161180.11	CCDC116	2.94777	0.0309518
ENSG00000230045.4	FAM90A15P	2.80216	0.0310518
ENSG00000206181.7	ELOA2	2.92366	0.0311069
ENSG00000101335.10	MYL9	-4.27624	0.0311147
ENSG00000211460.12	TSN	-3.30604	0.0311925
ENSG00000007216.16	SLC13A2	3.02733	0.0312852
ENSG00000204653.10	ASPDH	2.92822	0.0313522
ENSG00000222764.1	RN7SKP106	2.78785	0.0313552
ENSG00000185730.8	ZNF696	3.09411	0.0313887
ENSG00000242103.1	AC079841	2.79	0.0314338
ENSG00000205746.9	AC126755	2.92084	0.0315375
ENSG00000166471.11	TMEM41B	3.27937	0.0315389
ENSG00000119714.11	GPR68	2.9929	0.0315682
ENSG00000274618.2	HIST1H4F	2.79007	0.0316128
ENSG00000160838.14	LRRC71	2.97459	0.0317234
ENSG00000213593.10	TMX2	-3.21849	0.0317563
ENSG00000171169.9	NAIF1	3.10241	0.0317588
ENSG00000089327.15	FXYD5	-3.79207	0.0318487
ENSG00000249637.3	AC008438	2.84217	0.0320518
ENSG00000136270.14	TBRG4	3.04565	0.03213
ENSG00000131849.13	ZNF132	3.006	0.0321459
ENSG00000211968.3	IGHV1-58	2.77085	0.0322279
ENSG00000213384.2	EIF4E2P1	2.76815	0.0323573
ENSG00000129128.13	SPCS3	-3.34848	0.0323766
ENSG00000239686.1	AL158801	2.77192	0.0323811
ENSG00000206846.1	RF00019	2.77151	0.0323914
ENSG00000197849.7	OR8G1	2.89134	0.03257
ENSG00000256060.3	TRAPPC2B	3.04694	0.0327721
ENSG00000235330.2	RPL12P25	2.76179	0.032809
ENSG00000163464.8	CXCR1	-3.42119	0.032939
ENSG00000165782.11	PIP4P1	3.03281	0.0330908
ENSG00000213361.2	AC004884	2.75529	0.0330994
ENSG00000151665.13	PIGF	-3.23746	0.0332706
ENSG00000127399.15	LRRC61	2.84294	0.0333011
ENSG00000283164.1	AC012507	2.74836	0.0333179
ENSG00000239435.2	KCNMB3P1	2.83024	0.033491
ENSG00000171861.11	MRM3	3.01678	0.0335416
ENSG00000273434.1	OR8S21P	2.74649	0.0335529
ENSG00000279520.1	AC093525	2.86818	0.033661
ENSG00000266079.5	SNORA59B	2.85158	0.0336901
ENSG00000285923.1		2.75304	0.0336969
ENSG00000183161.6	FANCF	2.74868	0.0337092
ENSG00000101150.18	TPD52L2	-3.36435	0.0338122
ENSG00000145246.14	ATP10D	2.94198	0.0339632
ENSG00000186205.13	2001-03-01	-3.25637	0.0340216
ENSG00000228705.3	LINC00659	2.83663	0.0341593
ENSG00000267172.1	AC022031	2.7992	0.0343052
ENSG00000255883.1	FUNDC2P1	2.81185	0.0344595
ENSG00000137090.12	DMRT1	2.95449	0.0345769
ENSG00000110934.13	BIN2	-4.22921	0.034598
ENSG00000131100.13	ATP6V1E1	-3.84729	0.0346509
ENSG00000258908.1	AL355075	3.33527	0.0348139
ENSG00000255819.7	KLRC4-KLRK1	2.72274	0.0348554
ENSG00000171720.10	HDAC3	3.05378	0.0348656
ENSG00000270496.1	BNIP3P7	2.73216	0.0350021
ENSG00000287692.1		-3.54802	0.0353003
ENSG00000159461.15	AMFR	-3.42352	0.0353467
ENSG00000218725.2	B3GALNT2P1	2.81205	0.035476
ENSG00000136247.15	ZDHHC4	-3.66226	0.0355847
ENSG00000085741.14	WNT11	2.97048	0.0356029
ENSG00000253365.1	IGKV1D-22	2.71183	0.0356198
ENSG00000171469.11	ZNF561	2.92008	0.0357555
ENSG00000236883.1	AP001615	2.78575	0.0357961
ENSG00000212538.2	RF00012	2.70703	0.0358497
ENSG00000251756.1	RNA5SP385	2.7168	0.0360414
ENSG00000198887.9	SMC5	-3.34111	0.0360625
ENSG00000141522.12	ARHGDIA	-3.41406	0.0360703
ENSG00000254254.7	AC012349	2.97907	0.0360882
ENSG00000288484.1		2.70437	0.0362069
ENSG00000159588.15	CCDC17	2.91178	0.0362318
ENSG00000224814.1	AC114812	2.69924	0.0363173
ENSG00000280362.1	AC084759	2.85223	0.0363209
ENSG00000117676.14	RPS6KA1	-3.4091	0.0363346
ENSG00000225873.4	LINC00694	-2.89416	0.0364064
ENSG00000186591.13	UBE2H	-3.37949	0.0366949
ENSG00000179840.5	PIK3CD-AS1	2.88935	0.03673
ENSG00000084090.14	STARD7	-3.56231	0.036761
ENSG00000122432.18	SPATA1	-3.27436	0.0369199
ENSG00000255568.3	BRWD1-AS2	2.69862	0.0369781
ENSG00000165527.8	ARF6	-3.51089	0.0370101
ENSG00000259431.6	THTPA	2.80767	0.0371042
ENSG00000140379.9	BCL2A1	-3.8731	0.0371409
ENSG00000165757.9	JCAD	3.10181	0.0371571
ENSG00000153037.15	SRP19	-3.29359	0.0371621
ENSG00000130997.16	POLN	2.8935	0.0375133
ENSG00000054277.14	OPN3	-3.3197	0.0377058
ENSG00000233376.1	AL117382	2.679	0.037749
ENSG00000145860.12	RNF145	-3.36649	0.0378309
ENSG00000224596.9	ZMIZ1-AS1	2.96406	0.0380483
ENSG00000284823.1	AL356747	2.79609	0.0381377
ENSG00000248296.1	AC025465	2.71562	0.0381408
ENSG00000261898.2	AC091153	-2.93014	0.038231
ENSG00000184343.11	SRPK3	2.92029	0.0382897
ENSG00000227604.3	TOMM22P3	2.68218	0.0383482
ENSG00000214695.3	NPAP1P2	2.70854	0.0383774
ENSG00000237650.2	OR11Q1P	2.81867	0.0384866
ENSG00000268940.6	CT45A1	2.7281	0.0384867
ENSG00000147789.16	ZNF7	-3.30377	0.0385036
ENSG00000141448.11	GATA6	2.92115	0.0385326
ENSG00000273788.1	RF00012	2.67097	0.0387961
ENSG00000135838.14	NPL	-3.84479	0.0388498
ENSG00000227688.2	HNRNPA3P2	2.67059	0.0388696
ENSG00000160791.14	CCR5	2.66389	0.0391129
ENSG00000225275.4	NUP210P2	2.65773	0.039184
ENSG00000164970.15	FAM219A	2.92248	0.0392293
ENSG00000259163.2	AL096869	2.78157	0.0392692
ENSG00000185900.11	POMK	-3.32059	0.0392902
ENSG00000169860.7	P2RY1	2.88582	0.0392913
ENSG00000196247.13	ZNF107	-3.42265	0.0393867
ENSG00000123329.20	ARHGAP9	-4.17394	0.0394574
ENSG00000231528.3	FAM225A	2.69743	0.0395603
ENSG00000165487.14	MICU2	-3.06839	0.0396347
ENSG00000286781.1		-3.05375	0.0397034
ENSG00000126953.8	TIMM8A	-3.21609	0.0397295
ENSG00000260005.6	AC027601	2.98796	0.0397544
ENSG00000115380.20	EFEMP1	2.92388	0.0398192
ENSG00000160752.15	FDPS	3.28107	0.0398281
ENSG00000237941.2	KCNQ1DN	2.65139	0.0399424
ENSG00000253422.1	AC008677	2.64326	0.0401535
ENSG00000273342.1	AP000553	2.70401	0.0401716
ENSG00000240893.1	LINC02042	2.80837	0.0401833
ENSG00000101138.12	CSTF1	2.9552	0.0402633
ENSG00000215819.3	KRT18P12	2.73866	0.0403208
ENSG00000254686.2	AL138812	2.64936	0.0403289
ENSG00000279715.1	AL161912	2.71199	0.0403455
ENSG00000096080.12	MRPS18A	-3.09014	0.0403872
ENSG00000168701.19	TMEM208	-2.87948	0.0404216
ENSG00000198756.12	COLGALT2	2.95438	0.0404257
ENSG00000273567.1	REXO1L3P	2.68328	0.0404401
ENSG00000230054.3	TEX53	2.66742	0.0404641
ENSG00000158825.6	CDA	-3.73207	0.040551
ENSG00000155962.13	CLIC2	3.00121	0.0405721
ENSG00000137161.18	CNPY3	-3.81767	0.0406157
ENSG00000234297.2	AL592293	2.68166	0.0406394
ENSG00000162426.16	SLC45A1	2.79798	0.0407501
ENSG00000135404.12	CD63	-3.71971	0.0407864
ENSG00000077063.11	CTTNBP2	2.85459	0.040882
ENSG00000159228.13	CBR1	-3.00585	0.0408908
ENSG00000107338.10	SHB	2.88051	0.0408981
ENSG00000289613.1		2.61864	0.0410199
ENSG00000260910.2	LINC00565	-2.93607	0.0410348
ENSG00000145248.7	SLC10A4	2.9342	0.0410592
ENSG00000243725.7	TTC4	2.69175	0.041181
ENSG00000235078.1	AC231981	-3.04089	0.0412662
ENSG00000235530.7	AC087294	2.85461	0.0414379
ENSG00000264235.6	AP005329	-4.61755	0.041449
ENSG00000267938.1	EIF1P6	2.73105	0.0415378
ENSG00000285581.1		2.66773	0.0415467
ENSG00000275418.1	AC104971	2.63447	0.0415498
ENSG00000289472.1		-2.90972	0.0415671
ENSG00000184007.22	PTP4A2	-4.23994	0.0415791
ENSG00000054267.22	ARID4B	-3.65605	0.0415814
ENSG00000204010.3	IFIT1B	2.74076	0.0415855
ENSG00000188092.15	GPR89B	2.62277	0.0415856
ENSG00000244283.1	RPL23AP73	2.62597	0.0416379
ENSG00000244342.5	LINC00698	2.66505	0.0416382
ENSG00000103150.7	MLYCD	-3.39131	0.0417615
ENSG00000278057.4	TEX28	2.61915	0.0417746
ENSG00000207215.2	SNORD3H	2.62044	0.0417857
ENSG00000054179.12	ENTPD2	2.76403	0.0418164
ENSG00000286286.2		-2.86734	0.0418339
ENSG00000272398.6	CD24	2.80707	0.0418613
ENSG00000086061.16	DNAJA1	-4.05823	0.0418709
ENSG00000177710.6	SLC35G5	2.83946	0.0418737
ENSG00000163072.16	NOSTRIN	3.55917	0.0419554
ENSG00000108100.18	CCNY	-3.37341	0.0419628
ENSG00000269293.4	ZSCAN16-AS1	-3.25147	0.0420077
ENSG00000249579.2	AC113420	2.61127	0.0421558
ENSG00000240356.6	RPL23AP7	2.92199	0.0422034
ENSG00000201170.1	RNU1-132P	2.61913	0.0422744
ENSG00000147533.18	GOLGA7	-3.17449	0.0422936
ENSG00000234810.4	AL603840	-3.54016	0.0423552
ENSG00000232678.2	SPTLC1P4	2.6023	0.0424222
ENSG00000200706.1	RF00279	2.607	0.0424589
ENSG00000175467.15	SART1	2.891	0.0424988
ENSG00000207947.3	MIR152	2.61797	0.0425467
ENSG00000269516.6	CYP4F23P	2.7511	0.042547
ENSG00000182022.18	CHST15	-3.49565	0.0425848
ENSG00000229897.2	SEPT7P7	2.68272	0.0426366
ENSG00000231604.2	AL133232	2.61309	0.0426405
ENSG00000263813.1	MIR3679	2.64429	0.0427919
ENSG00000275180.1	AC048341	2.60019	0.0429063
ENSG00000164287.13	CDC20B	-3.24728	0.0429431
ENSG00000259213.1	AC105133	2.6453	0.0429977
ENSG00000213892.12	CEACAM16	2.66039	0.0431248
ENSG00000150281.7	CTF1	2.7922	0.0431867
ENSG00000163515.7	RETNLB	2.59614	0.0432042
ENSG00000123609.11	NMI	-3.57733	0.0432428
ENSG00000263272.1	AC004148	3.11175	0.0432919
ENSG00000174132.9	FAM174A	2.59481	0.0432968
ENSG00000129932.10	DOHH	2.66529	0.0433783
ENSG00000207158.1	RNU6-929P	2.59649	0.043543
ENSG00000167165.19	UGT1A6	2.62825	0.043615
ENSG00000122140.11	MRPS2	3.08758	0.0436713
ENSG00000241537.1	AC134050	2.71822	0.0437312
ENSG00000275056.1	AC020663	2.59684	0.0437416
ENSG00000268621.6	IGFL2-AS1	2.73118	0.0437547
ENSG00000240663.3	RN7SL310P	2.58671	0.0437941
ENSG00000132563.17	REEP2	2.81648	0.0438429
ENSG00000140319.11	SRP14	-4.19298	0.0438793
ENSG00000241081.1	RPL22P2	2.58354	0.043905
ENSG00000103375.11	AQP8	2.63166	0.0440414
ENSG00000268182.6	SMIM17	-2.99318	0.0441614
ENSG00000259023.3	LINC00524	2.68541	0.0441783
ENSG00000032219.19	ARID4A	-3.15206	0.0442655
ENSG00000069509.6	FUNDC1	2.58954	0.0443143
ENSG00000105967.16	TFEC	2.7919	0.0444016
ENSG00000239653.1	PSMD6-AS2	2.58939	0.0445148
ENSG00000259956.2	RBM15B	2.87813	0.0445371
ENSG00000259677.1	AC027176	2.58811	0.0447104
ENSG00000267278.6	MAP3K14-AS1	2.87804	0.0448644
ENSG00000161203.14	AP2M1	-4.19891	0.0448697
ENSG00000228283.3	KATNBL1P6	2.72666	0.0448778
ENSG00000115271.11	GCA	-3.88765	0.0449224
ENSG00000169223.15	LMAN2	-3.4013	0.0449582
ENSG00000196131.6	VN1R2	2.57402	0.0449605
ENSG00000123700.5	KCNJ2	2.93109	0.0450104
ENSG00000230937.13	MIR205HG	2.67631	0.0450213
ENSG00000249272.1	UNC93B8	2.57623	0.0450455
ENSG00000286630.1		2.56761	0.0450972
ENSG00000183695.3	MRGPRX2	2.57159	0.045139
ENSG00000235763.1	SNRPGP5	2.58194	0.0451528
ENSG00000287222.1		2.66699	0.0454001
ENSG00000169621.10	APLF	2.76967	0.0454425
ENSG00000079805.19	DNM2	-3.6079	0.0455364
ENSG00000253785.1	AC008429	2.57491	0.0455581
ENSG00000217585.1	AL021407	2.6132	0.045586
ENSG00000279000.4	OR10A6	-2.88468	0.0456681
ENSG00000125977.7	EIF2S2	-3.39313	0.0456702
ENSG00000152944.9	MED21	3.11951	0.0456714
ENSG00000198417.7	MT1F	-2.89093	0.0456888
ENSG00000247400.5	DNAJC3-AS1	2.89479	0.0458142
ENSG00000110852.5	CLEC2B	-3.67052	0.0458143
ENSG00000166455.14	C16orf46	2.59837	0.0458544
ENSG00000135821.19	GLUL	-4.39609	0.0458582
ENSG00000122512.16	PMS2	2.96415	0.045961
ENSG00000249142.1	AC074134	2.61104	0.0460637
ENSG00000122299.12	ZC3H7A	-3.20523	0.0461473
ENSG00000087085.16	ACHE	2.69941	0.0461541
ENSG00000132481.7	TRIM47	2.74747	0.0461545
ENSG00000144893.13	MED12L	-3.5454	0.0462241
ENSG00000106588.12	PSMA2	3.16771	0.0462799
ENSG00000287964.1		-2.98474	0.0463089
ENSG00000166986.15	MARS	-3.81019	0.0463694
ENSG00000128228.5	SDF2L1	2.68272	0.0465509
ENSG00000251862.2	MIR1343	2.5566	0.0467567
ENSG00000213793.6	ZNF888	2.72338	0.0469551
ENSG00000180773.15	SLC36A4	-2.99533	0.0469629
ENSG00000257860.6	AC068643	2.7353	0.0469698
ENSG00000146701.12	MDH2	-3.56235	0.047005
ENSG00000244222.2	OR7E121P	2.54034	0.0470392
ENSG00000283259.1	AC242022	2.54648	0.0470567
ENSG00000198478.8	SH3BGRL2	-3.55565	0.0471086
ENSG00000164821.5	DEFA4	-3.42075	0.0471403
ENSG00000257927.1	MRPS36P5	2.54717	0.0471942
ENSG00000166165.14	CKB	2.81987	0.0472393
ENSG00000285707.1		2.63344	0.047387
ENSG00000237380.7	HOXD-AS2	2.73547	0.0473981
ENSG00000180398.13	MCFD2	-3.13262	0.0474372
ENSG00000064666.15	CNN2	-3.57136	0.0475445
ENSG00000230428.1	AL049542	2.54868	0.0475481
ENSG00000125385.9	AL161781	2.55052	0.0475659
ENSG00000204592.9	HLA-E	-4.68576	0.0475843
ENSG00000207802.1	MIR646	2.54037	0.0476129
ENSG00000201076.1	RNU4-51P	2.54638	0.0476183
ENSG00000217026.3	RPL10P1	-2.71914	0.04764
ENSG00000229992.1	HMGB3P9	2.54656	0.0476434
ENSG00000222043.2	AC079305	2.71985	0.0476632
ENSG00000072756.17	TRNT1	-3.27182	0.0477361
ENSG00000198833.7	UBE2J1	-3.36311	0.0477408
ENSG00000103404.15	USP31	-3.00598	0.0478144
ENSG00000165912.16	PACSIN3	2.79133	0.0479046
ENSG00000224549.1	AC017067	2.53826	0.047978
ENSG00000272851.1	AC096772	2.53856	0.0479836
ENSG00000236889.1	AC244035	2.53591	0.0480515
ENSG00000179603.18	GRM8	2.82114	0.0481999
ENSG00000279711.1	AP004782	2.79225	0.0482327
ENSG00000232536.1	AL365436	2.53449	0.0482458
ENSG00000233850.1	AC103563	2.53	0.0482783
ENSG00000229241.1	PNPT1P1	2.64226	0.048401
ENSG00000255686.1	AC073864	2.534	0.0484648
ENSG00000230654.1	MTCO2P25	2.53467	0.0486426
ENSG00000114391.13	RPL24	-3.57427	0.0486641
ENSG00000081087.15	OSTM1	-3.12974	0.0486746
ENSG00000239577.3	RN7SL388P	2.53426	0.0487573
ENSG00000236360.2	AL445183	2.53236	0.0489326
ENSG00000229660.1	AC004975	2.53408	0.0490301
ENSG00000285780.2		2.59083	0.0490566
ENSG00000146094.16	DOK3	-3.18466	0.0490696
ENSG00000183249.8	NF1P3	2.58346	0.0491112
ENSG00000226694.2	AL441943	2.51332	0.0492505
ENSG00000106348.18	IMPDH1	-3.42174	0.0492866
ENSG00000086475.15	SEPHS1	2.73456	0.0493335
ENSG00000248966.1	BCLAF1P1	2.61559	0.0493338
ENSG00000091317.8	CMTM6	-3.55032	0.0493559
ENSG00000258159.1	IMMP1LP2	2.51771	0.0493855
ENSG00000233946.2	RPS29P4	2.51575	0.0494441
ENSG00000132872.12	SYT4	2.63409	0.0494926
ENSG00000015413.10	DPEP1	2.66841	0.0495454
ENSG00000244734.4	HBB	-5.72905	0.0496126
ENSG00000270618.1	AL160237	2.51641	0.0496655
ENSG00000257181.1	AC025423	2.58022	0.0497045
ENSG00000121940.17	CLCC1	-3.42261	0.0497285
ENSG00000156735.11	BAG4	2.77302	0.0497504
ENSG00000118707.11	TGIF2	-3.0255	0.0498032
ENSG00000232824.1	PRR13P1	2.51036	0.049834
ENSG00000286167.1		2.57404	0.0498843
ENSG00000072310.18	SREBF1	2.88984	0.0499204
ENSG00000196776.17	CD47	-3.39157	0.0499399
ENSG00000030582.18	GRN	-3.13647	0.0499665
ENSG00000264837.1	VN1R71P	2.56257	0.0499918
